# Cell and tissue-specific glycosylation pathways informed by single-cell transcriptomics

**DOI:** 10.1101/2023.09.26.559616

**Authors:** Panagiotis Chrysinas, Shriramprasad Venkatesan, Isaac Ang, Vishnu Ghosh, Changyou Chen, Sriram Neelamegham, Rudiyanto Gunawan

## Abstract

While single cell studies have made significant impacts in various subfields of biology, they lag in the Glycosciences. To address this gap, we analyzed single-cell glycogene expressions in the Tabula Sapiens dataset of human tissues and cell types using a recent glycosylation-specific gene ontology (GlycoEnzOnto). At the median sequencing (count) depth, ∼40-50 out of 400 glycogenes were detected in individual cells. Upon increasing the sequencing depth, the number of detectable glycogenes saturates at ∼200 glycogenes, suggesting that the average human cell expresses about half of the glycogene repertoire. Hierarchies in glycogene and glycopathway expressions emerged from our analysis: nucleotide-sugar synthesis and transport exhibited the highest gene expressions, followed by genes for core enzymes, glycan modification and extensions, and finally terminal modifications. Interestingly, the same cell types showed variable glycopathway expressions based on their organ or tissue origin, suggesting nuanced cell- and tissue-specific glycosylation patterns. Probing deeper into the transcription factors (TFs) of glycogenes, we identified distinct groupings of TFs controlling different aspects of glycosylation: core biosynthesis, terminal modifications, etc. We present webtools to explore the interconnections across glycogenes, glycopathways, and TFs regulating glycosylation in human cell/tissue types. Overall, the study presents an overview of glycosylation across multiple human organ systems.
