## Supplementary material for "Cell and tissue-specific glycosylation pathways informed by single-cell transcriptomics": Suppl. Table

### Sheet: Table S1
Supplementary Table S1. Types of RNA Molecule in Tabula Sapiens
Types are identified from Ensembl ID features using BioMart.
Type	Number
protein coding (incl. glycogenes)	19847
long non coding	14936
processed pseudogene	10114
unprocessed pseudogene	2567
misc RNA	2210
snRNA	1901
miRNA	1875
TEC	1048
snoRNA	941
transcribed unprocessed pseudogene	940
transcribed processed pseudogene	506
rRNA pseudogene	494
IG V pseudogene	187
transcribed unitary pseudogene	150
TR V gene	145
TR V gene	106
unitary pseudogene	96
TR J gene	79
scaRNA	49
rRNA	47
unknown	114
Total	58559

### Sheet: Table S2
Supplementary Table S2. Functional Grouping of Glycogenes
Functional Groups	Genes
glycosyltransferases	A4GALT, A4GNT, ABO, ALG1, ALG10, ALG10B, ALG11, ALG12, ALG13, ALG14, ALG2, ALG3, ALG5, ALG6, ALG8, ALG9, B3GALNT1, B3GALNT2, B3GALT1, B3GALT2, B3GALT4, B3GALT5, B3GALT6, B3GAT1, B3GAT2, B3GAT3, B3GLCT, B3GNT2, B3GNT3, B3GNT4, B3GNT5, B3GNT6, B3GNT7, B3GNT8, B4GALNT1, B4GALNT2, B4GALNT3, B4GALNT4, B4GALT1, B4GALT2, B4GALT3, B4GALT4, B4GALT5, B4GALT6, B4GALT7, B4GAT1, C1GALT1, CHPF, CHPF2, CHSY1, C…
other transferases	CASD1, CHST1, CHST10, CHST11, CHST12, CHST13, CHST14, CHST15, CHST2, CHST3, CHST4, CHST5, CHST6, CHST7, CHST8, CHST9, CMAS, CRPPA, FPGT, GAL3ST1, GAL3ST2, GAL3ST3, GAL3ST4, GALT, GFPT1, GFPT2, GMPPA, GMPPB, GNPNAT1, HGSNAT, HS2ST1, HS3ST1, HS3ST2, HS3ST3A1, HS3ST3B1, HS3ST4, HS3ST5, HS3ST6, HS6ST1, HS6ST2, HS6ST3, NDST1, NDST2, NDST3, NDST4, PIGG, PIGO, PIGW, STT3A, STT3B, TPST1, TPST2, UAP1, UGP…
glycosidases	AGA, CTBS, EDEM1, EDEM2, EDEM3, ENGASE, FUCA1, FUCA2, GAA, GALC, GANAB, GANC, GBA, GBA2, GBA3, GLA, GLB1, GUSB, HEXA, HEXB, HPSE, HPSE2, HYAL1, HYAL2, HYAL3, HYAL4, IDUA, MAN1A1, MAN1A2, MAN1B1, MAN1C1, MAN2A1, MAN2A2, MAN2B1, MAN2B2, MAN2C1, MANBA, MANEA, MOGS, NAGA, NAGLU, NAGPA, NEU1, NEU2, NEU3, NEU4, OGA, PGGHG, SPAM1
modifying enzymes	AMDHD2, ARSB, ARSG, ARSK, CMAHP, DSE, DSEL, FAM20B, FCSK, G6PC1, GALE, GALK1, GALK2, GALNS, GCK, GFUS, GLCE, GMDS, GNE, GNPDA1, GNPDA2, GNS, GPAA1, GPI, HK1, HK2, HK3, IDS, MPI, NAGK, NANS, PAPSS1, PAPSS2, PGM1, PGM2, PGM3, PIGK, PIGL, PLOD1, PLOD2, PMM1, PMM2, POMK, PXYLP1, RENBP, SGSH, SIAE, SULF1, SULF2, UGDH, UXS1
transporters, regulators & other genes	ALG1L, ALG1L2, C1GALT1C1, CALR, CANX, CEMIP2, DAD1, DDOST, DNAJB11, DNAJC10, DPM2, DPM3, ERLEC1, FUT10, FUT11, GNPTG, HSP90B1, HSPA5, HYOU1, IGF2R, LMAN2, M6PR, MPPE1, OS9, PIGC, PIGF, PIGH, PIGN, PIGP, PIGQ, PIGS, PIGT, PIGU, PIGX, PIGY, PRKCSH, RPN1, RPN2, SEL1L, SLC2A1, SLC2A10, SLC2A12, SLC2A2, SLC2A3, SLC2A4, SLC2A5, SLC2A8, SLC35A1, SLC35A2, SLC35A3, SLC35B2, SLC35B3, SLC35B4, SLC35C1, SLC3…

### Sheet: Table S3
Supplementary Table S3. Glycopathway Grouping of Glycogenes
Class	Abbreviation	Genes
core	Dolichol	ALG1L2, ALG12, ALG13, RPN2, ALG14, DPM1, DPM2, ALG10, DDOST, DAD1, ALG8, ALG10B, ALG9, DPM3, ALG1L, DPAGT1, ALG5, ALG6, ALG2, ALG1, RPN1, STT3A, ALG11, STT3B, ALG3
core	O-GalNAc init	GALNT1, GALNT2, GALNT3, GALNT4, GALNT5, GALNT6, GALNT7, GALNT8, GALNT9, GALNT10, GALNT11, GALNT12, GALNT13, GALNT14, GALNT15, GALNT16, GALNT17, GALNT18
core	GalCer	UGT8
core	GlcCer_series	UGCG, B4GALT6
core	GAG	XYLT1, XYLT2, B4GALT7, FAM20B, B3GALT6, B3GAT3, PXYLP1
core	HA	HAS2, HAS1, HAS3
core	OGlcNAc	OGA, OGT
extension	Ngly_trim	MAN2A2, UGGT2, MAN1A2, GANAB, UGGT1, MOGS, MANEA, EDEM2, MAN1B1, PRKCSH, EDEM3, MAN1A1, MAN2A1, EDEM1, MAN1C1
extension	Ngly_branch	MGAT4A, MGAT3, MGAT2, MGAT5, MGAT5B, MGAT4B, FUT8, MGAT1, MGAT4C
extension	core1/2	C1GALT1, C1GALT1C1, GCNT1, GCNT3, GCNT4, A4GNT, B3GNT3
extension	core3/4	B3GALT5, B3GNT6, GCNT3
extension	GSL diversify	B4GALNT1, B3GALT4, B3GNT5, B3GALT5, B4GALT1, B3GALNT1, A4GALT
extension	HS_poly	EXTL3, EXT2, EXTL2, EXT1, EXTL1, GLCE
extension	CSDS_poly	CSGALNACT1, CSGALNACT2, CHSY1, CHSY3, CHPF, CHPF2, DSEL, DSE
extension	KS_poly	B3GNT7, B4GALT4, B4GALT1, B4GALT3, B3GNT2
extension	LacNAcI	B3GALT2, B3GALT1
extension	LacNAcII	B3GNT8, B4GALT4, B3GNT4, B4GALT5, B3GNT2, B4GALT3, B3GNT7, B4GALT2, B4GALT1
extension	LacNAcIII	C1GALT1C1, C1GALT1
extension	I-Branch	GCNT3, GCNT2
extension	LacdiNAc	B3GALNT2, B4GALNT3, B4GALNT4
terminal	HS_sulf	HS6ST2, HS3ST4, NDST1, HS3ST3B1, HS3ST3A1, HS6ST1, HS2ST1, HS3ST5, HS6ST3, NDST3, NDST4, HS3ST1, HS3ST2, HS3ST6, NDST2
terminal	Oglycan_sulf	CHST4, GAL3ST4, GAL3ST2, CHST2, CHST1, CHST6, CHST5, GAL3ST3
terminal	KS_sulf	CHST1, CHST2, CHST6, CHST3, CHST5
terminal	CSDS_sulf	CHST15, UST, CHST7, CHST14, CHST12, CHST3, CHST13, CHST11
terminal	Sda	B4GALNT2
terminal	ABO	FUT1, ABO, FUT2
terminal	SLeX	FUT7, ST3GAL4
terminal	HNK1	CHST10, B3GAT1, B3GAT2
terminal	Terminal_Fuc	FUT7, FUT3, FUT10, FUT5, FUT1, FUT11, FUT2, FUT4, FUT6, FUT9
terminal	Sia_Ogly_synth	ST6GAL1, ST6GAL2, ST3GAL1, ST3GAL3, ST3GAL4, ST3GAL6, ST6GALNAC1, ST6GALNAC2, ST6GALNAC3, ST6GALNAC4, ST8SIA2, ST8SIA4, ST8SIA6
terminal	Sia_Ngly_synth	ST6GAL1, ST6GAL2, ST8SIA4, ST3GAL3, ST3GAL4, ST3GAL6, ST8SIA2, ST8SIA3
terminal	Sia_ganglio_synth	ST3GAL2, ST8SIA3, ST3GAL5, ST8SIA1, ST6GALNAC4, ST8SIA5, ST6GALNAC3, ST6GALNAC5, ST6GALNAC6
terminal	GalST_synth	GAL3ST2, GAL3ST1, GAL3ST3, GAL3ST4
terminal	TyrP_synth	TPST1, TPST2
core subclass	cMan_synth	DPY19L2, DPY19L4, DPY19L1, DPY19L3
core subclass	collagen_synth	PLOD2, PLOD3, COLGALT2, PLOD1, COLGALT1
core subclass	Ofuc_POFUT1_synth	LFNG, RFNG, POFUT1, B4GALT1, MFNG
core subclass	Ofuc_POFUT2_synth	POFUT2, B3GLCT
core subclass	Oman_POMGNT1_synth	MGAT5B, POMGNT1, POMT2, POMT1
core subclass	Oman_POMGNT2_synth	POMT1, POMT2, FKTN, POMK, RXYLT1, LARGE2, B4GAT1, LARGE1, B3GALNT2, FKRP, POMGNT2
core subclass	Oman_TMTC_synth	TMTC1, TMTC3, TMTC2, TMTC4
core subclass	Oglc_synth	POGLUT1, POGLUT3, XXYLT1, GXYLT2, POGLUT2, GXYLT1
core subclass	GPIanchor_synth	GPAA1, PIGS, PIGC, PIGV, PIGQ, PIGX, PIGL, DPM2, PIGU, PIGH, MPPE1, PIGK, PIGB, PIGG, PIGA, PIGM, PIGY, PIGZ, B3GALT4, PIGW, PIGT, PIGP, PIGO, PIGF, PGAP4, PIGN
nucleotide sugar	lyso_target	NAGPA, GNPTG, M6PR, IGF2R, GNPTAB
nucleotide sugar	PAPS_transp	SLC35B3, SLC35B2
nucleotide sugar	donor_transp	SLC35D1, SLC35B3, SLC35C1, SLC35D2, SLC35A1, SLC35B4, SLC35A3, SLC35B2, SLC35A2
nucleotide sugar	UDPGal_synth	GALT, GALK1, GALE
nucleotide sugar	UDPGlc_synth	HK3, PGM1, HK2, GCK, UGP2, GPI, GALE, G6PC1, HK1, PGM2
nucleotide sugar	UDPGlcA_synth	UGDH
nucleotide sugar	UDPGalNAc_synth	GALK2, GALE, UAP1
nucleotide sugar	UDPGlcNAc_synth	GALE, AMDHD2, PGM3, UAP1, GNPNAT1, NAGK, GNPDA2, GFPT2, GFPT1, GNPDA1
nucleotide sugar	UDPXyl_synth	UXS1
nucleotide sugar	CMPSia_synth	CMAS, GNE, RENBP, NANS
nucleotide sugar	GDPFuc_synth	FCSK, FPGT, GMDS, GFUS
nucleotide sugar	GDPMan_synth	GCK, HK1, GMPPA, G6PC1, HK2, GMPPB, PMM1, MPI, PMM2, HK3
nucleotide sugar	PAPS_synth	PAPSS1, PAPSS2
degradation	Ogly_degrad	NEU1, NEU2, NEU3, NEU4, FUCA1, NAGA, GLB1, FUCA2, HEXB, HEXA
degradation	Ngly_degrad	NEU1, NEU2, NEU3, NEU4, AGA, FUCA1, FUCA2, CTBS, GLB1, HEXA, HEXB, MAN2B1, MAN2B2, MANBA, ENGASE, MAN2C1
degradation	GSL_degrad	GLA, NEU4, NAGA, GBA3, FUCA1, GBA, NEU2, FUCA2, HEXB, NEU3, GBA2, NEU1, HEXA, GLB1, GALC
degradation	HS_degrad	HPSE, IDS, IDUA, SGSH, HGSNAT, NAGLU, ARSK, GUSB, ARSG, GNS, HSPE2
degradation	CSDS_degrad	IDS, IDUA, ARSB, HEXA, GUSB, ARSK, GALNS, HEXB
degradation	HA_degrad	HYAL1, HYAL4, HYAL3, SPAM1, CEMIP2, HYAL2
degradation	KS_degrad	GNS, HEXB, NEU3, GLB1, GALNS, NEU4, HEXA, NEU2, NEU1
degradation	collagen_degrad	PGGHG

### Sheet: Table S4
Supplementary Table S4. Glycopathway Mean Expressions
		Epithelial		Endothelial		Immune		Stromal		All
		Group Avg.	Mean log1p Expr.	Group Avg.	Mean log1p Expr.	Group Avg.	Mean log1p Expr.	Group Avg.	Mean log1p Expr.	Group Avg.	Mean log1p Expr.
Terminal	TyrP_synth	0.0364	0.106	0.069	0.303	0.0401	0.144	0.0431	0.125	0.0472	0.17
	GalST_synth		0.00847		0.00167		0.00708		0.00941		0.00666
	Sia_ganglio_synth		0.0288		0.0699		0.0425		0.0555		0.0492
	Sia_Ngly_synth		0.0435		0.0985		0.0824		0.0397		0.066
	Sia_Ogly_synth		0.0546		0.136		0.0813		0.0518		0.081
	Terminal_Fuc		0.0398		0.0412		0.0193		0.0247		0.0312
	HNK1		0.0146		0.0172		0.0172		0.0221		0.0178
	SLeX		0.0436		0.0311		0.0306		0.0879		0.0483
	ABO		0.0703		0.0547		0.00374		0.00735		0.034
	Sda		0.00485		0.000488		0.000537		0.000175		0.00151
	CSDS_sulf		0.0325		0.102		0.0867		0.0976		0.0798
	KS_sulf		0.0166		0.0456		0.0137		0.0356		0.0279
	Oglycan_sulf		0.00932		0.0204		0.0116		0.0159		0.0143
	HS_sulf		0.0367		0.0439		0.0197		0.0316		0.033
Extension	LacdiNAc	0.096	0.0732	0.111	0.0405	0.0914	0.0302	0.105	0.0615	0.101	0.0513
	I-Branch		0.0988		0.0642		0.0185		0.0157		0.0493
	LacNAcIII		0.158		0.142		0.132		0.165		0.149
	LacNAcII		0.131		0.156		0.13		0.134		0.138
	LacNAcI		0.00486		0.00542		0.0095		0.00635		0.00653
	KS_poly		0.156		0.175		0.178		0.175		0.171
	CSDS_poly		0.0668		0.141		0.151		0.201		0.14
	HS_poly		0.0756		0.0997		0.0385		0.106		0.0801
	GSL diversify		0.13		0.169		0.106		0.131		0.134
	core3/4		0.0376		0.00133		0.000663		0.00234		0.0105
	core1/2		0.0726		0.0536		0.0583		0.0515		0.059
	Ngly_branch		0.0972		0.193		0.167		0.103		0.14
	Ngly_trim		0.146		0.202		0.169		0.209		0.182
Core	OGlcNAc	0.126	0.301	0.167	0.386	0.125	0.424	0.151	0.321	0.142	0.358
	HA		0.0265		0.0264		0.00559		0.116		0.0437
	GAG		0.0686		0.0864		0.0709		0.108		0.0834
	GlcCer_series		0.176		0.332		0.142		0.195		0.211
	GalCer		0.039		0.00106		0.0109		0.0036		0.0137
	O-GalNAc init		0.0886		0.121		0.062		0.0968		0.092
	Dolichol		0.181		0.213		0.16		0.214		0.192
Degradation	collagen_degrad	0.0978	0.103	0.153	0.0912	0.143	0.116	0.127	0.0762	0.13	0.0964
	KS_degrad		0.104		0.16		0.167		0.164		0.149
	HA_degrad		0.0701		0.333		0.0971		0.0549		0.139
	CSDS_degrad		0.0963		0.14		0.177		0.163		0.144
	HS_degrad		0.0838		0.134		0.149		0.143		0.127
	GSL_degrad		0.106		0.113		0.136		0.13		0.121
	Ngly_degrad		0.104		0.123		0.144		0.131		0.125
	Ogly_degrad		0.116		0.134		0.161		0.154		0.141
Nucleotide Sugar	PAPS_synth	0.166	0.148	0.135	0.214	0.113	0.156	0.176	0.176	0.148	0.174
	GDPMan_synth		0.11		0.0676		0.0772		0.0939		0.0872
	GDPFuc_synth		0.139		0.118		0.0604		0.0785		0.0988
	CMPSia_synth		0.191		0.18		0.144		0.14		0.164
	UDPXyl_synth		0.119		0.119		0.118		0.157		0.128
	UDPGlcNAc_synth		0.165		0.117		0.118		0.237		0.16
	UDPGalNAc_synth		0.2		0.14		0.0844		0.289		0.178
	UDPGlcA_synth		0.36		0.13		0.0594		0.429		0.245
	UDPGlc_synth		0.206		0.149		0.151		0.177		0.171
	UDPGal_synth		0.151		0.117		0.0791		0.092		0.11
	donor_transp		0.104		0.0968		0.0727		0.0955		0.0922
	PAPS_transp		0.0906		0.0772		0.0643		0.115		0.0868
	lyso_target		0.177		0.23		0.288		0.205		0.225
Core sub	GPIanchor_synth	0.0684	0.0987	0.121	0.0982	0.0607	0.0748	0.106	0.109	0.0888	0.0952
	Oglc_synth		0.0515		0.0902		0.0448		0.112		0.0745
	Oman_TMTC_synth		0.0701		0.261		0.0238		0.112		0.117
	Oman_POMGNT2_synth		0.0553		0.0554		0.0305		0.0731		0.0536
	Oman_POMGNT1_synth		0.0467		0.0481		0.0249		0.0477		0.0419
	Ofuc_POFUT2_synth		0.0411		0.0571		0.0412		0.0701		0.0524
	Ofuc_POFUT1_synth		0.12		0.199		0.181		0.157		0.164
	collagen_synth		0.0786		0.167		0.0835		0.182		0.128
	cMan_synth		0.0536		0.109		0.0413		0.0891		0.0733
Average			0.0968		0.1194		0.0905		0.1136		0.1051
Median			0.0896		0.115		0.0781		0.1071		0.0958

### Sheet: Table S5
Supplementary Table S5. Glycogene Clusters based on TF-Gene Mutual Information
Hierachical clustering was performed using complete-linkage method based on Euclidian distance of log(1+MI).
Cluster 1	Cluster 2	Cluster 3	Cluster 4	Cluster 5
B4GALT1	A4GALT	A3GALT2	AGA	ALG13
CALR	ALG1	A4GNT	ALG8	ALG2
CANX	ALG12	ABO	B3GALNT2	ALG3
DAD1	ALG14	ALG10	B3GALT6	ALG5
DDOST	ALG6	ALG10B	B3GNT2	B3GAT3
DPM3	AMDHD2	ALG11	B3GNT5	B4GALT5
ERLEC1	ARSB	ALG1L	B4GALT3	C1GALT1
GALNT1	ARSG	ALG1L2	B4GALT4	CEMIP2
GANAB	ARSK	ALG9	B4GALT7	CHST12
GPI	B3GALT4	B3GALNT1	C1GALT1C1	CHSY1
HSP90B1	B4GALT2	B3GALT1	CASD1	CMAS
HSPA5	B4GAT1	B3GALT2	CHPF	COLGALT1
IGF2R	CHST14	B3GALT5	CHPF2	CSGALNACT2
LMAN2	CHST15	B3GAT1	CHST11	CTBS
M6PR	CHST7	B3GAT2	DPAGT1	DNAJB11
MAN1A2	CMAHP	B3GLCT	DPY19L4	DNAJC10
MGAT1	CSGALNACT1	B3GNT3	EDEM2	DPM1
NANS	DPY19L1	B3GNT4	EXT1	DPM2
OGA	DPY19L3	B3GNT6	EXT2	DSE
OGT	DSEL	B3GNT7	FAM20B	EDEM1
OS9	ENGASE	B3GNT8	FUCA1	EDEM3
PIGT	EOGT	B4GALNT1	FUT11	FUCA2
PRKCSH	EXTL2	B4GALNT2	FUT8	GALK1
RPN1	EXTL3	B4GALNT3	GAA	GALNT11
RPN2	FKTN	B4GALNT4	GALC	GALNT2
SEL1L	GALNS	B4GALT6	GALE	GFPT1
STT3B	GALNT12	CHST1	GALK2	GFUS
UGP2	GALNT15	CHST10	GALNT10	GLB1
	GALNT3	CHST13	GALNT7	GNPDA1
	GALNT6	CHST2	GALT	GNPTAB
	GANC	CHST3	GBA2	GNPTG
	GCNT1	CHST4	GLA	GNS
	GCNT2	CHST5	GLCE	GPAA1
	GFPT2	CHST6	GMDS	GUSB
	GNE	CHST8	GMPPA	HEXA
	HK2	CHST9	GMPPB	HEXB
	HS6ST1	CHSY3	GNPDA2	HGSNAT
	LFNG	COLGALT2	GNPNAT1	HK1
	MAN1C1	CRPPA	GXYLT1	IDS
	MAN2B1	DPY19L2	HS2ST1	MAN1A1
	MPI	EXTL1	HYAL2	MAN2A1
	NAGPA	FCSK	HYOU1	MGAT4A
	NDST1	FKRP	MAN1B1	MGAT4B
	PAPSS2	FPGT	MAN2A2	NAGK
	PGGHG	FUT1	MAN2B2	NEU1
	PIGA	FUT10	MAN2C1	PAPSS1
	PIGL	FUT2	MANBA	PIGF
	PIGM	FUT3	MANEA	PIGP
	PIGO	FUT4	MFNG	SLC2A3
	PIGQ	FUT5	MGAT2	SLC35A3
	PIGU	FUT6	MGAT5	ST3GAL1
	PIGV	FUT7	MOGS	STT3A
	POFUT1	FUT9	MPPE1	TPST2
	POFUT2	G6PC1	NAGA	UAP1
	POMT1	GAL3ST1	NAGLU	UGCG
	RENBP	GAL3ST2	PGM1	UGDH
	SGSH	GAL3ST3	PGM2	UGGT1
	SIAE	GAL3ST4	PGM3
	SLC2A1	GALNT13	PIGC
	SLC2A8	GALNT14	PIGG
	SLC35A2	GALNT16	PIGH
	SLC35B4	GALNT17	PIGK
	SLC35C1	GALNT18	PIGN
	SLC35D1	GALNT4	PIGS
	ST3GAL2	GALNT5	PIGX
	ST3GAL4	GALNT8	PLOD1
	ST3GAL6	GALNT9	PLOD2
	TMTC1	GBA	PLOD3
	TMTC2	GBA3	PMM1
	TPST1	GBGT1	PMM2
	XXYLT1	GCK	POGLUT1
	XYLT1	GCNT3	POGLUT3
		GCNT4	POMGNT1
		GXYLT2	RFNG
		HAS1	RXYLT1
		HAS2	SLC35A1
		HAS3	SLC35B2
		HK3	SLC35B3
		HPSE	SLC35D2
		HPSE2	ST3GAL5
		HS3ST1	ST6GAL1
		HS3ST2	ST6GALNAC4
		HS3ST3A1	ST8SIA4
		HS3ST3B1	SULF2
		HS3ST4	TMTC3
		HS3ST5	UGGT2
		HS3ST6	UXS1
		HS6ST2
		HS6ST3
		HYAL1
		HYAL3
		HYAL4
		IDUA
		LARGE1
		LARGE2
		MGAT3
		MGAT4C
		MGAT5B
		NDST2
		NDST3
		NDST4
		NEU2
		NEU3
		NEU4
		PGAP4
		PIGB
		PIGW
		PIGY
		PIGZ
		POGLUT2
		POMGNT2
		POMK
		POMT2
		PXYLP1
		SLC2A10
		SLC2A12
		SLC2A2
		SLC2A4
		SLC2A5
		SPAM1
		ST3GAL3
		ST6GAL2
		ST6GALNAC1
		ST6GALNAC2
		ST6GALNAC3
		ST6GALNAC5
		ST6GALNAC6
		ST8SIA1
		ST8SIA2
		ST8SIA3
		ST8SIA5
		ST8SIA6
		SULF1
		TMTC4
		UGT1A1
		UGT1A10
		UGT1A4
		UGT1A6
		UGT1A7
		UGT1A8
		UGT1A9
		UGT2A1
		UGT2A2
		UGT2A3
		UGT2B10
		UGT2B11
		UGT2B15
		UGT2B17
		UGT2B28
		UGT2B4
		UGT2B7
		UGT3A1
		UGT3A2
		UGT8
		UST
		XYLT2

### Sheet: Table S6
Supplementary Table S6. Ranked Lists of Transcriptional Factors
Transcription factors ordered according to their importance for glycogenes in each cluster as assessed by average rank of MI scores.
Cluster 1	Cluster 2	Cluster 3	Cluster 4	Cluster 5
SON	TCF25	BRD4	TCF25	SON
HNRNPK	UBE2I	SSU72	UBE2I	TCF25
RBM39	YY1	CSNK2A1	YY1	RBM39
SRSF3	SSU72	SNRNP70	SSU72	HNRNPK
PCBP2	XRCC5	PTBP1	XRCC5	XRCC5
TCF25	SNRNP70	SRSF4	SON	UBE2I
PCBP1	ZNF207	MIER1	RBM39	PCBP1
SUMO2	NCOR1	UBE2I	NCOR1	PCBP2
XRCC5	RBM25	FXR1	RBM25	SRSF3
FUS	BRD4	EWSR1	SNRNP70	YY1
SFPQ	SRSF4	ASH1L	HNRNPK	HNRNPH1
HNRNPH1	SUMO1	TOX4	HNRNPH1	SFPQ
UBE2I	SON	XRN2	ZNF207	FUS
RBM25	ATF4	MBD2	SFPQ	RBM25
DEK	NONO	SUMO1	ATF4	SSU72
STAT3	RBM39	NCOR1	BRD4	SUMO2
YY1	BCLAF1	NONO	SRSF4	STAT3
SRSF7	HNRNPH1	GTF2A2	PCBP1	ZNF207
SSU72	HNRNPK	ZNF24	PCBP2	NCOR1
HMGB1	STAT3	YY1	SUMO1	ATF4
ATF4	EWSR1	TCF25	SRSF3	SNRNP70
H2AZ1	PHB2	HDGF	STAT3	DEK
ATRX	FXR1	CEBPZ	BCLAF1	BRD4
ZNF207	RAD21	ZNF207	NONO	BCLAF1
BRD2	SFPQ	ILF3	FUS	RAD21
ELF1	CBX3	AFF4	PHB2	BRD2
RAD21	XRN2	NELFE	RAD21	CBX3
NCOR1	PCBP2	PHB2	CBX3	SRSF4
CBX3	GTF2A2	TBL1XR1	FXR1	ELF1
BCLAF1	PCBP1	TRIM28	BRD2	SUMO1
SNRNP70	ARID1B	CUX1	EWSR1	ATRX
BPTF	AFF4	RBM25	XRN2	SRSF7
BRD4	NIPBL	BCLAF1	SUMO2	NONO
SRSF4	SRSF3	ATF4	ARID1B	PHB2
SQSTM1	HNRNPUL1	CBX3	BPTF	BPTF
ARID4B	DRAP1	HNRNPUL1	ATRX	XRN2
PHB2	BRD2	KMT2C	DRAP1	FXR1
NONO	MBD2	RAD21	HNRNPUL1	ARID4B
DDX21	BPTF	STAG2	GTF2A2	DRAP1
SUMO1	ASH1L	RERE	NIPBL	H2AZ1
DRAP1	FUS	USF2	MBD2	ARID1B
ARID1B	ATRX	DRAP1	DEK	NIPBL
JMJD1C	PTBP1	ARID1B	ELF1	MBD2
NIPBL	SUMO2	ZNF644	AFF4	HNRNPUL1
FXR1	ARID4B	NIPBL	ASH1L	EWSR1
TOP1	ILF3	PSMB5	ARID4B	JMJD1C
XRN2	STAG2	LARP7	SMARCA5	DDX21
MBD2	SMARCA5	HNRNPL	JMJD1C	TOP1
HNRNPUL1	DEK	SMAD2	ILF3	GTF2A2
BTF3	KMT2C	ELF2	SRSF7	ASH1L
YBX1	ELF1	USP7	PTBP1	AFF4
ASH1L	CTNNB1	TAF15	TAF7	HMGB1
FOXP1	JMJD1C	BRD7	STAG2	TAF7
EWSR1	TAF7	XRCC5	TOP1	SMARCA5
NFE2L2	TOP1	AFF1	KMT2C	STAG2
TAF7	CSNK2A1	CDC5L	CTNNB1	CTNNB1
AFF4	ZBTB7A	STAT3	DDX21	SQSTM1
CTNNB1	TOX4	TAF7	EPC1	KMT2C
GTF2A2	TBL1XR1	SMARCA5	ZBTB7A	ZBTB7A
SMARCA5	EPC1	RBPJ	CSNK2A1	FOXP1
STAG2	MIER1	SAFB	MIER1	NFE2L2
DDX5	HDGF	GTF2F1	TOX4	PTBP1
ZBTB7A	FOXN3	EPC1	FOXN3	ILF3
KMT2C	RBPJ	CDK12	KDM5A	EPC1
EPC1	KDM5A	BPTF	TBL1XR1	RBPJ
ILF3	BRD7	TARDBP	H2AZ1	FOXN3
NR3C1	CEBPZ	PTEN	RBPJ	MIER1
RBPJ	ZNF24	NCOA4	BRD7	KDM5A
FOXN3	DDX21	SMARCC2	HDGF	NR3C1
PTBP1	PSMB5	SP3	PRKDC	CHD2
HMGN3	USF2	HBP1	CEBPZ	PRKDC
PRKDC	PRKDC	FOXN3	FOXP1	HMGN3
CHD2	SRSF7	GATAD1	CHD2	PTEN
MIER1	CHD2	ZBTB7A	USF2	CEBPZ
KDM5A	FOXP1	ZNF148	NFE2L2	CSNK2A1
SMCHD1	PTEN	SUZ12	ZNF24	HDGF
BBX	HNRNPL	ARID4B	BBX	TBL1XR1
KLF13	USP7	CDC73	PSMB5	TOX4
PTEN	EP300	PRKDC	HMGN3	BBX
CEBPZ	TAF15	PRMT1	HNRNPL	PHF20
CHD1	LARP7	SUPT16H	PTEN	BRD7
XBP1	BBX	TOP1	TAF15	USF2
HDGF	NCOA4	ASXL1	PHF20	KLF13
PHF20	CDC5L	MAX	NR3C1	HNRNPL
SMARCA2	NFE2L2	SMC1A	NCOA4	NCOA4
CSNK2A1	PHF20	ARID1A	EP300	CHD1
TBL1XR1	ZNF148	BRD2	USP7	BTF3
PRMT1	HMGN3	SMC3	LARP7	SMARCA2
BRD7	SMC3	KDM5A	SMC3	EP300
HNRNPL	TRIM28	SMAD5	CDC5L	ZNF24
HIF1A	RERE	CHD2	PRMT1	PRMT1
TOX4	ARID1A	SND1	ARID1A	PSMB5
USF2	CUX1	ELF1	SMARCA2	ARID1A
SMC3	SMARCC2	MLX	ZNF148	TAF15
SETX	PIAS1	PIAS1	KLF13	SETX
PSMB5	NR3C1	PHF20	SQSTM1	SMC3
TAF15	SP3	SSRP1	TRIM28	SMCHD1
NCOA4	HBP1	HDAC2	SETX	YBX1
ARID1A	H2AZ1	CTNNB1	HMGB1	HIF1A
EP300	PRMT1	CTBP1	RERE	PCF11
PCF11	SETX	GLYR1	PIAS1	PIAS1
FOXO3	SMARCA2	ZMYM2	SMARCC2	USP7
ZNF24	PCF11	ILK	CHD1	LARP7
BDP1	SUPT16H	CREBBP	ZNF644	ZNF148
KLF3	ZNF644	SMARCA4	PCF11	FOXO3
KMT2A	GATAD1	TOP2B	SP3	HBP1
PIAS1	ELF2	PCF11	CUX1	DDX5
HBP1	KLF13	HMG20B	HBP1	CDC5L
ZNF148	MAZ	ZMYND11	SUPT16H	SP3
LARP7	CREBBP	BBX	BDP1	BDP1
ZNF644	SMAD2	SUPT5H	SUPT5H	ZNF644
USP7	CHD1	DICER1	KMT2A	TRIM28
HMGB2	SAFB	MAZ	MAZ	KLF3
KLF6	SUPT5H	REST	MXD4	SUPT16H
TRIM28	DICER1	CTBP2	CREBBP	RERE
PARP1	MXD4	SMARCB1	SAFB	KMT2A
SUPT16H	ILK	MXD4	REST	CUX1
CDC5L	NELFE	ZKSCAN1	ELF2	CREBBP
CDKN1B	KMT2A	EP300	DICER1	SMARCC2
RERE	REST	GTF2I	SMAD2	DICER1
ZFP36L1	BDP1	EBNA1BP2	GATAD1	ELF2
SP3	CDC73	ZBTB44	FOXO3	XBP1
NFIC	MAX	KMT2A	PARP1	SUPT5H
CREBBP	FOXO3	NFE2L1	NELFE	PARP1
DICER1	HDAC2	MBD4	HIF1A	MXD4
ELF2	ATF6	PCBP2	MAX	MAZ
MAX	KLF3	ATF6	KLF3	MAX
SMARCC2	CDK12	IRF3	ILK	REST
ATM	SND1	ATRX	CDK12	MEF2A
REST	ASXL1	SFPQ	CDC73	SAFB
CUX1	MEF2A	RELA	ASXL1	ILK
MEF2A	RBL2	SS18	SMCHD1	SMAD2
KLF9	MBD4	PCBP1	SND1	GATAD1
MXD4	SQSTM1	CAT	MEF2A	ASXL1
SUPT5H	PARP1	UBTF	MBD4	CDK12
MAZ	AFF1	NCOA1	HDAC2	CDKN1B
ASXL1	CHD4	FIP1L1	ATF6	MBD4
SAFB	CTBP1	CBX5	GTF2B	GTF2B
MECP2	HIF1A	SETX	RBL2	CDC73
CEBPB	GTF2B	RBL2	CHD4	NFIC
ATF7IP	TOP2B	VEZF1	CTBP1	SND1
CDK12	HMGB1	INTS11	TOP2B	RBL2
RBL2	SMC1A	RBM22	AFF1	ATM
IRF1	CAT	TASOR	SMC1A	MECP2
GTF2B	MECP2	RBM39	MECP2	IRF2
IRF2	GTF2F1	ZNF580	SUZ12	CAT
SMAD2	NR1H2	CTCF	IRF2	NELFE
ILK	NFIC	SLC2A4RG	SMARCC1	CHD4
GATAD1	TARDBP	ADNP	GTF2F1	ATF6
MBD4	IRF2	JMJD1C	CDKN1B	ATF7IP
REL	SUZ12	NR2F6	BTF3	HDAC2
CHD4	SMAD5	CHD4	CAT	SUZ12
CAT	SMARCC1	STAT6	UBTF	AFF1
SND1	ZMYM2	BDP1	NFIC	SMC1A
ZFP36L2	SSRP1	SRSF3	NR1H2	HMGB2
CDC73	NCOR2	DEK	TARDBP	TOP2B
FOSL2	ADNP	NCOR2	ZMYM2	CTBP1
SUZ12	SMCHD1	SON	ATF7IP	SMARCC1
AFF1	STAT6	PARP1	CTCF	SKIL
SMC1A	UBTF	NFIC	SSRP1	ZMYM2
YBX3	CTCF	SMARCC1	ADNP	BACH1
IVNS1ABP	MLXIP	KLF13	ATM	RYBP
HDAC2	VEZF1	HNRNPH1	SMARCB1	KLF9
TOP2B	MLX	NR1H2	SMAD5	NR1H2
JUND	NFE2L1	MECP2	IRF3	STAT6
SKIL	CDKN1B	AGO2	XBP1	UBTF
SMARCC1	SMARCB1	CUL4A	NCOR2	GTF2F1
NELFE	RYBP	CTR9	RYBP	NCOA3
NCOA3	NCOA1	HMGN3	MLXIP	CTCF
ZBTB20	FIP1L1	SMARCA2	YBX1	MLXIP
NFKBIZ	TASOR	FOXO3	MLX	TARDBP
ZMYM2	ATF7IP	HSF1	STAT6	ZKSCAN1
ID2	IRF3	IRF2	ZKSCAN1	NFKB1
ATF6	CTBP2	SMAD4	SKIL	IVNS1ABP
BACH1	ZBTB44	ZHX1	FIP1L1	ADNP
UBTF	ZKSCAN1	ZNF622	BACH1	FOSL2
CTBP1	SKIL	KDM1A	NCOA3	REL
NFKB1	GLYR1	U2AF2	TASOR	IRF3
KDM6B	SMARCA4	GTF2B	DDX5	NCOA1
ZKSCAN1	RBM22	HNRNPK	SMARCA4	SSRP1
STAT6	BACH1	GATAD2A	VEZF1	SMARCB1
RYBP	CTR9	CHD1	RBM22	TASOR
CTCF	CBX5	CHD8	ZBTB44	RBM22
GTF2F1	SS18	ESRRA	CBX5	NCOR2
ELL2	NCOA3	ZFP91	CTR9	MLX
ARID5B	ATM	ZNF511	GLYR1	ZBTB44
NR1H2	CHD8	KLF3	NCOA1	VEZF1
MLXIP	NFAT5	DYRK1A	NFE2L1	IRF1
LMNA	DYRK1A	RFXANK	CHD8	SMAD5
NFIL3	CREB1	SLC30A9	GTF2I	ZBTB20
TARDBP	GTF2I	HDAC1	SS18	CBX5
ADNP	ZMYND11	FUS	DYRK1A	FIP1L1
ZBTB44	AGO2	RYBP	CREB1	DYRK1A
TASOR	STAG1	ZNF652	NFKB1	CTR9
SSRP1	TERF1	NFE2L2	TERF1	CREB1
CBX5	RELA	MLXIP	STAG1	NFIL3
NCOA1	ZNF22	SP1	CTBP2	AGO2
IRF3	HMG20B	STAG1	HDAC1	NFAT5
SMARCB1	NRIP1	MEF2A	NFAT5	KDM6B
VEZF1	NFKB1	DDX21	AGO2	NRIP1
ZFP36	BTF3	CREB1	ZNF22	SMARCA4
RBM22	XBP1	RBFOX2	ZMYND11	CTBP2
TRIM22	ZNF652	NFAT5	RELA	CHD8
NFKBIA	EBNA1BP2	ZNF22	ZNF652	GLYR1
NFAT5	INTS11	TERF1	HMG20B	KLF6
SMAD5	ZFP91	NR3C1	HMGB2	YBX3
DYRK1A	RXRA	ZMIZ1	EBNA1BP2	ELL2
NRIP1	GATAD2A	CBX1	NRIP1	ZFP36L1
NCOR2	HDAC1	YAP1	ETV6	NFE2L1
AGO2	ZNF580	RXRA	RB1	STAG1
CREB1	UBN1	ZNF770	GATAD2A	ZNF22
MLX	HSF1	ATF7	KLF9	HDAC1
FIP1L1	TCF12	TCF12	INTS11	RB1
CTR9	CREB3L2	SUMO2	IVNS1ABP	TERF1
CHD8	ETV6	FOXP1	UBN1	CEBPB
CTBP2	SMAD4	NRIP1	ZBTB20	ETV6
HDAC1	SP1	CLOCK	ZFP91	RELA
MXI1	CUL4A	HEXIM1	STAT1	ZNF652
SMARCA4	U2AF2	SMARCE1	ZNF580	SS18
ZNF22	STAT1	CEBPG	HSF1	ID2
RB1	NUP98	CDKN1B	CREB3L2	GTF2I
STAG1	ZMIZ1	CREB3	U2AF2	UBN1
ZNF652	RB1	PEX2	NUP98	PTPN18
NFE2L1	ZNF622	ZNF33A	PTPN18	TRIM22
TERF1	MAFG	STAT1	FOSL2	GATAD2A
ETV6	YBX1	NCOA3	ZNF622	ZMYND11
GLYR1	ZFX	KDM5B	ZNF791	STAT1
RELA	SMARCE1	CBX6	ZFX	RXRA
UBN1	ZBTB20	HIF1A	SMAD4	MXI1
PTPN18	NBN	NUP98	NBN	NUP98
HEXIM1	PTPN18	TCF7L2	SMARCE1	ARID5B
GTF2I	ZNF791	ZFX	TCF12	EBNA1BP2
HMGA1	CBX6	ATF7IP	CUL4A	NFKBIZ
GATAD2A	KLF9	UBN1	NFIL3	ZFX
KDM5B	FOSL2	HMGXB4	RXRA	ZFP91
NFIA	CEBPG	ZNF664	REL	HMG20B
SS18	SLC2A4RG	MXI1	SP1	TSC22D4
ZMYND11	CBX1	DCP1A	TSC22D4	CREB3L2
NUP98	NFIL3	RING1	ZNF33A	ZNF791
ZNF791	IVNS1ABP	SMCHD1	CBX6	HEXIM1
RXRA	TSC22D4	GATAD2B	ELL2	ZFP36L2
TSC22D4	ZNF511	SRSF7	ZMYND8	NBN
BCL6	ZMYND8	TFDP1	SLC2A4RG	U2AF2
ZFX	DCP1A	DIDO1	MXI1	LMNA
STAT1	HMGB2	MAFG	HEXIM1	MAFG
EBNA1BP2	HEXIM1	NBN	ZMIZ1	HSF1
KLF10	RFXANK	NFYB	CEBPG	SP1
CREB3L2	MXI1	ATF2	CBX1	INTS11
ELK4	MED1	RUVBL2	MAFG	ZNF580
ZNF217	ZNF33A	SRPK1	ZNF511	TCF12
ZNF33A	DDX5	BACH1	KDM6B	ZNF622
ZMYND8	APC	RB1	IRF1	ZNF33A
ZBTB1	NCOA2	CREB3L2	RFXANK	SMAD4
ETS2	ZHX1	PAF1	DCP1A	ZMYND8
MAFG	PAF1	GTF2E2	MED1	KDM5B
ZFHX3	ATF7	SKIL	ELK4	HMGA1
U2AF2	KDM5B	NCOA2	SRPK1	SMARCE1
ZFP91	ELK4	BRD9	APC	CBX6
HMG20B	KDM1A	ICE2	KDM5B	ELK4
SRPK1	JMJD6	MAPK3	TRIM22	CUL4A
SP1	HMGXB4	ZMYND8	NCOA2	JMJD6
DNMT1	STAT2	BRD3	DNMT1	ZMIZ1
HSF1	ELL2	MBD3	JMJD6	SRPK1
ZBTB16	REL	ETV6	PAF1	CEBPG
CBX6	BRD9	TEAD1	ZNF770	SLC2A4RG
SMAD4	ICE1	MED1	ICE1	MAPK14
NBN	ZNF770	EBP	BRD9	DNMT1
JUNB	GATAD2B	NFYC	KDM1A	KLF10
FOSB	KAT8	ZNF791	ZHX1	ZBTB1
SMARCE1	KDM6B	APC	HMGXB4	APC
TCF12	DNMT1	CCNT2	ATF7	ZNF217
JMJD6	TCF7L2	ZNF146	KAT8	ZFHX3
NR4A1	SRPK1	ICE1	HMGA1	NCOA2
MAPK14	MAPK14	PHF6	YBX3	NFIA
ZNF580	MAPK3	AEBP2	MAPK14	CBX1
TCF4	ZFHX3	PBX1	STAT2	BCL6
SLC2A4RG	ATF2	HDAC3	GATAD2B	DCP1A
INTS11	ESRRA	ELK4	PEX2	MED1
ZNF622	TRIM22	TSC22D4	ZBTB1	JUND
ETS1	E2F4	SUPT20H	ARID5B	ZNF511
ZMIZ1	PEX2	JMJD6	E2F4	ZNF770
MAFF	MEF2D	ATM	ATF2	ZNF394
FOXO1	NFIA	STAT2	ZNF217	PAF1
APC	DIDO1	PHF5A	ZFHX3	ICE1
ZNF394	CBFB	KAT8	DIDO1	RFXANK
CEBPG	SLC30A9	SIN3A	ESRRA	BRD9
NCOA2	NFYB	NUP153	ID2	GATAD2B
CUL4A	INSR	MEF2D	NFIA	STAT2
CBX1	ZBTB1	KDM3B	MEF2D	INSR
INSR	HDAC3	HCFC1	NFYB	KAT8
DCP1A	PHF5A	SKI	PHF5A	ETS2
MED1	BRD3	MTA1	CBFB	HMGXB4
ZNF770	NFYC	WRNIP1	KLF10	TLE3
AHR	SUPT20H	IGF1R	KMT2B	PEX2
TLE3	KLF10	MAPK14	ZNF394	ZHX1
GATAD2B	ZNF217	KMT2B	SUPT20H	MEF2D
CREM	SETD7	DMAP1	INSR	JARID2
JUN	CLOCK	ATF1	NFYC	AHR
RUNX1	RCOR1	PTPN18	SLC30A9	KDM1A
ICE1	KMT2B	MCRS1	TCF7L2	ATF7
BRD9	IRF1	CDK9	MAPK3	RUNX1
BHLHE40	RLF	SREBF1	HDAC3	E2F4
JARID2	HMGA1	DPF2	RLF	ATF2
ZEB2	ZNF394	INSR	RCOR1	FOXO1
DDIT3	SKI	NFIA	BRD3	RCOR1
PAF1	SIN3A	ZNF518A	CEBPB	CBFB
CEBPD	GTF2E2	ZNF394	GTF2E2	RLF
RORA	MBD3	ZNF280D	CLOCK	NFYB
STAT2	RING1	SREBF2	SIN3A	TCF7L2
KAT8	RUVBL2	E2F4	ZNF524	DIDO1
RLF	ZNF524	DNMT1	NFKBIZ	MAPK3
ZNF511	CDK9	RUVBL1	CREB3	ZBTB16
SIPA1	CREB3	ZNF524	TLE3	KMT2B
TCF7L2	CCNT2	RLF	DAXX	TCF4
NFYB	HCFC1	ARID2	CCNT2	PHF5A
MEF2D	TFDP1	ZBTB20	LMNA	SUPT20H
RFXANK	DAXX	KDM5C	BCL6	DDIT3
HMGXB4	NUP153	H2AZ1	RUVBL2	ESRRA
ZHX1	BCL6	NFKB1	JARID2	SIPA1
DIDO1	ICE2	PBX2	ICE2	NFYC
RCOR1	YBX3	ZBTB10	TFDP1	BRD3
E2F4	TLE3	SETD7	ZFP36L1	JDP2
PEX2	DPF2	ZBED5	HCFC1	SIN3A
KMT2B	AEBP2	ZZZ3	SETD7	MAFF
ATF2	FOXO1	UBP1	RING1	SKI
CBFB	JDP2	KDM4B	FOXO1	ZNF524
MAPK3	TAF3	DAXX	SKI	HDAC3
ELK3	ATF1	CBFB	NUP153	NFKBIA
KDM1A	JARID2	KAT5	CDK9	ZFP36
JDP2	ZNF518A	FOXK2	TAF3	BHLHE40
ATF7	ARID5B	RCOR1	AEBP2	CREM
SUPT20H	KDM5C	RBM14	MBD3	CCNT2
IKZF1	AHR	LEO1	KLF6	TAF3
BRD3	ZNF146	BRD1	DPF2	DAXX
SIN3A	ARID2	SMARCA1	ZNF518A	BCL3
CCND2	ID2	INO80	ATF1	SLC30A9
PHF5A	KDM3B	IVNS1ABP	RUNX1	CBX4
KLF4	RUNX1	MLLT1	CBX4	TET2
SKI	ZNF664	NCOA6	AHR	GTF2E2
TET2	ZBED5	ZNF639	DDIT3	NUP153
PBXIP1	CBX4	SQSTM1	ARID2	SETD7
SAP30	BCL3	MGA	ZNF146	CLOCK
TAF3	PHF6	SMAD3	PHF6	ICE2
BCL3	BRD1	DEAF1	SIPA1	TFDP1
CCNT2	MTA1	PRMT5	ZBED5	SAP30
ESRRA	PBX2	EP400	KDM5C	AEBP2
CBX4	MLLT1	ZNF322	BRD1	CDK9
ZNF524	DDIT3	FOSL2	JDP2	ELK3
NFYC	IGF1R	THAP11	KDM3B	HCFC1
BRD1	RBFOX2	ZBTB1	BCL3	ZNF518A
NUP153	DMAP1	ARNT	ZBTB16	DPF2
AEBP2	ZBTB16	ZNF217	ZNF664	NR4A1
HDAC3	INO80	KAT7	ETS2	BRD1
BTN3A2	SIPA1	COBLL1	INO80	CREB3
DAXX	ZNF280D	MTA3	SREBF2	RORA
SATB1	SREBF2	NELFA	MGA	ATF1
SETD7	UBP1	NFIL3	DMAP1	ARID2
CLOCK	MGA	PPARA	PBX2	RUVBL2
ICE2	LMNA	ZNF395	EBP	RING1
GTF2E2	TET2	TLE3	TCF4	ZEB2
ZNF518A	EP400	TAF3	MTA1	PBXIP1
DPF2	KDM4B	JARID2	TET2	ZBED5
CDK9	KAT5	CBX4	ZNF280D	MBD3
STAT5B	MCRS1	TRIM24	UBP1	CCND2
ARID2	ETS2	HMGB2	ZFP36L2	KDM5C
SLC30A9	EBP	PDHX	EP400	PHF6
TFDP1	ZZZ3	ZFHX3	ZBTB11	KDM3B
ZBED5	FOXK2	ELL2	KDM4B	ETS1
HCFC1	ZBTB11	HDGFL3	IGF1R	ZNF281
FOS	NFKBIZ	TAF2	PBXIP1	ZNF146
ZNF281	PML	KLF9	MLLT1	BTN3A2
ATF1	SREBF1	HMGA1	RUVBL1	ZBTB11
ZBTB11	POU2F1	FOXO1	BHLHE40	MGA
IGF1R	RUVBL1	KDM3A	MCRS1	STAT5B
ZNF331	CEBPB	HMGB1	KAT5	EBP
CREB3	PHF21A	KDM6A	ZZZ3	IGF1R
NFIB	THAP11	TET2	POU2F1	PHF21A
PHF6	WRNIP1	CNOT3	THAP11	PBX2
MGA	NR2F6	TP53	MAFF	KDM4B
SMAD3	RBM14	SIPA1	PML	KLF4
KDM3B	YAP1	FOXK1	RBFOX2	INO80
RUVBL2	ARNT	TP53BP1	FOXK2	SATB1
EBP	LEO1	PML	SAP30	ZNF280D
TRPS1	SMAD3	XBP1	ELK3	POU2F1
PHF21A	ZNF281	TERF2	ZNF281	FOSB
RING1	NCOA6	HMBOX1	CCND2	ZBTB10
KDM5C	TCF4	POU2F1	CREM	SMAD3
ZBTB10	TAF1	TAF1	LEO1	DMAP1
ZNF146	TFE3	PRPF4	PHF21A	EP400
KDM4B	SAP30	STN1	ZBTB10	SREBF2
MBD3	PBXIP1	ZBTB11	ZNF581	RARA
MYC	ZNF581	BMI1	SREBF1	TRPS1
NFKB2	PBX1	ZNF830	RBM14	NFKB2
EZH1	STAT5B	ZNF83	BTN3A2	ZNF664
INO80	HMBOX1	WIZ	WRNIP1	UBP1
ATF3	ELK3	HNRNPLL	NR2F6	THAP11
PBX1	ZBTB10	KDM6B	TAF1	EZH1
PBX2	HDAC5	RFX1	NCOA6	MTA1
MEF2C	BHLHE40	EHMT2	SMAD3	ZNF581
ZNF280D	CCND2	INTS3	STAT5B	MLLT1
CHD7	EZH1	HDAC5	ZNF830	PML
POU2F1	RARA	ASF1A	HMBOX1	SREBF1
SOX4	MAFF	CXXC1	RORA	CEBPD
RARA	KAT7	PCGF2	KAT7	TAF1
MXD1	KDM3A	REL	ZNF639	ZNF830
ZNF830	TEAD1	PHF21A	EZH1	ZZZ3
ZNF581	GABPA	AHR	YAP1	RUVBL1
KDM7A	ZNF639	ZNF281	SATB1	KAT5
THAP11	ZNF37A	MBD1	ZNF37A	RBFOX2
SREBF1	TP53	ZNF37A	HDAC5	KDM7A
EP400	BMI1	TRIM22	KDM3A	IKZF1
TAF1	ZNF830	NFIB	ARNT	FOXK2
SIRT1	CNOT3	BCL3	PBX1	CHD7
SREBF2	ZFP36L1	ATF5	BMI1	SIRT1
PML	MBD1	TFE3	TP53	HMBOX1
KDM3A	SIRT1	SIN3B	GABPA	PBX1
RBFOX2	CXXC1	TBL1X	NFKB2	JUNB
DMAP1	TRIM25	CC2D1A	CNOT3	RBM14
COBLL1	HIVEP1	HIVEP1	RARA	KDM3A
MTA1	ZNF322	SMAD1	COBLL1	LEO1
HDAC5	KDM6A	MTOR	TFE3	MCRS1
ZNF664	BTN3A2	MAFK	MBD1	HDAC5
HMBOX1	ZNF83	DDIT3	CXXC1	TRIM25
ZZZ3	ERF	RBBP5	CHD7	ZNF37A
UBP1	SATB1	CPSF3	SIRT1	KAT7
MAF	NFKB2	GTF3C2	TRIM25	NCOA6
ZNF37A	SIN3B	PBXIP1	HIVEP1	ARNT
MLLT1	RORA	ZSCAN18	KDM6A	TFE3
ID3	KLF6	ZC3H8	JUND	WRNIP1
FLI1	RFX1	GABPA	TEAD1	ZNF639
YAP1	INTS3	CHD7	PRPF4	COBLL1
KAT7	KDM7A	HDAC8	CASP8AP2	YAP1
RUVBL1	CREM	EZH1	SIN3B	KDM6A
ZNF83	CASP8AP2	ZBTB7B	RFX1	BMI1
KAT5	PRPF4	ERF	ZNF83	NR2F6
TRIM25	TRPS1	ZNF581	ZNF322	GABPA
ERF	TAF2	ASH2L	TRPS1	HIVEP1
KDM6A	TERF2	CCND2	KDM7A	MEF2C
RBM14	DEAF1	BCL6	ERF	ERF
KLF7	KMT2D	CASP8AP2	TERF2	MXD1
FOXK2	TBL1X	GTF3C5	NR4A1	TP53
EPAS1	CHD7	KLF10	ETS1	NFIB
ZEB1	COBLL1	LCORL	ASF1A	ZNF83
LEO1	NELFA	ZNF121	INTS3	ZNF331
TEAD1	ASF1A	ZNF264	TAF2	TBL1X
HIVEP1	NFATC3	KMT2D	TBL1X	TEAD1
NR2F6	RBBP5	CIC	NFATC3	CASP8AP2
ZBTB21	ZBTB21	JDP2	KMT2D	CXXC1
STAT5A	CPSF3	SIRT1	ZBTB21	SOX4
ARNT	FOXK1	MCM3	DEAF1	ZBTB21
NCOA6	EHMT2	AUTS2	RBBP5	RFX1
BMI1	CIC	SRF	KLF4	MBD1
ZNF639	ASH2L	SATB1	NELFA	CNOT3
TBL1X	TRIM24	RUNX1	TRIM24	MYC
CASP8AP2	ZNF395	AGO1	ZEB2	KLF7
TFE3	HDGFL3	HSD17B8	CPSF3	JUN
MCRS1	ZNF264	ZNF444	EHMT2	SIN3B
WRNIP1	AGO1	RORA	ZNF264	PRPF4
GABPA	HDAC8	RARA	TBPL1	NFATC3
EGR1	TBPL1	TBPL1	NFIB	STAT5A
CAVIN1	PBX3	ZBTB21	CIC	TERF2
TP53	HNRNPLL	BAP1	ASH2L	KMT2D
NFATC3	MAFK	STAT5B	ZNF395	ZNF322
RFX1	PRMT5	YBX1	FOXK1	ASF1A
CXXC1	STN1	BTF3	AGO1	RBBP5
FGFR1	TP53BP1	ZBTB16	ZC3H8	ATF3
CDK6	KLF11	TCF3	STN1	FLI1
MBD1	MCM3	CDK6	MCM3	MAF
SIN3B	GTF3C5	BMPR1A	NME2	TAF2
CNOT3	KLF7	ORC2	HDGFL3	EPAS1
KMT2D	PDHX	MNT	HDAC8	ZC3H8
ZC3H8	PPARA	MYNN	TAZ	INTS3
TERF2	KLF4	NME2	NPAT	CDK6
NPAT	ZEB2	BHLHE40	LCORL	TBPL1
PRPF4	TAZ	NPAT	CDK6	NME2
MAFB	LCORL	PBX3	HNRNPLL	NPAT
NME2	ZC3H8	WRN	PRMT5	ZNF264
ZNF322	NFIB	NFKB2	MEF2C	TRIM24
ASF1A	ZFP36L2	ETS2	KDM4C	AGO1
HDGFL3	SRF	SAP30	KLF7	IRF9
IRF9	STAT5A	KLF11	IRF9	ZNF395
RBBP5	NME2	ERCC3	PPARA	TAZ
KDM4C	IRF9	SNIP1	MAFK	HDGFL3
TBPL1	NPAT	YBX3	TP53BP1	DEAF1
ZNF395	SNIP1	IRF1	STAT5A	KLF11
ZNF264	MNT	EMSY	NFKBIA	KDM4C
TAZ	GTF3C2	KDM7A	ATF5	CIC
KLF11	BAP1	LMNA	SNIP1	FOXK1
TAF2	ZNF121	TAZ	GTF3C5	CPSF3
TRIM24	ZNF654	HDAC6	KLF11	STN1
MCM3	ATF5	ZNF654	PDHX	LCORL
INTS3	KDM4C	TRIM25	PBX3	MCM3
AGO1	CDK6	KDM4C	SOX4	ZEB1
FOXK1	MTA3	TRPS1	SRF	EHMT2
MAFK	ETS1	TFCP2	ZNF121	ATF5
STN1	ZSCAN18	ARID5B	GTF3C2	ASH2L
LCORL	MTOR	TSHZ1	ZFP36	NELFA
CIC	NR4A1	NR2C1	ZNF654	MAFK
AUTS2	AUTS2	NR2C2	MXD1	HNRNPLL
NOTCH1	PKNOX1	MAML1	MNT	FGFR1
DEAF1	WIZ	FXR2	BAP1	HDAC8
SNIP1	SMARCA1	TEAD3	MYC	SNIP1
HNRNPLL	SOX4	CBFA2T2	MTA3	PBX3
EHMT2	CC2D1A	RXRB	AUTS2	ID3
NELFA	NOTCH1	ELK3	MTOR	PPARA
ATF5	TCF3	IRF9	TCF3	CAVIN1
HES1	MAML1	MLLT3	ZSCAN18	NOTCH1
PPARA	NR2C2	DDX5	NOTCH1	MNT
ZNF121	ZBTB7B	CASZ1	PKNOX1	ZNF654
PBX3	WRN	PRDM4	IKZF1	E2F3
ZNF654	MXD1	NOTCH1	ZNF331	ZNF121
MNT	ELL	ZNF592	CC2D1A	AUTS2
CPSF3	RXRB	CREM	NR2C2	MAFB
ASH2L	MEF2C	PHF2	WRN	SRF
HDAC8	EMSY	PKNOX1	MAML1	TP53BP1
E2F3	FGFR1	TCF4	ZBTB7B	GTF3C5
ZSCAN18	E2F3	WDR5	EPAS1	PKNOX1
SRF	PHF2	GLI4	E2F3	PRMT5
PRDM1	ERCC3	BCOR	ZEB1	PDHX
TP53BP1	TSHZ1	NFATC3	EMSY	GTF3C2
ADA2	CAVIN1	BTN3A2	ELL	ZSCAN18
PKNOX1	ZNF592	HMG20A	FOSB	TCF3
NR2F2	HMG20A	NSD2	SMARCA1	ELL
PMEPA1	ZNF143	ALKBH3	WIZ	MAML1
ARNTL	GMEB1	INTS13	GMEB1	NR2C2
NR2C2	EPAS1	RNF2	FGFR1	BAP1
LMO2	EED	ETS1	ZNF143	ZBTB7B
MAML1	ZEB1	SETBP1	RXRB	MTOR
GTF3C5	PCGF2	MAFF	CEBPD	ZNF143
TCF3	MYC	ZNF426	ZNF592	RNGTT
ZBTB7B	SMAD1	ELK1	FLI1	GMEB1
RNGTT	MYNN	ZNF384	EED	ARNTL
ELL	TFCP2	ID2	CAVIN1	WRN
ZNF143	CBFA2T2	DNMT3A	TSHZ1	EMSY
RELB	ARNTL	METTL3	ERCC3	MTA3
PDHX	METTL3	L3MBTL2	HMG20A	TSHZ1
TSHZ1	MITF	CAVIN1	RNGTT	EGR1
PRMT5	KAT2B	NR2F2	MYNN	KAT2B
GTF3C2	ZNF384	CEBPB	MAF	CC2D1A
WRN	DOT1L	E2F3	PHF2	RELB
BAP1	RNF2	ELL	KAT2B	ADA2
EMSY	NR2C1	ZNF507	ARNTL	FOS
GMEB1	DNMT3A	CDK7	SMAD1	SMARCA1
ID1	MTA2	ZXDC	ATF3	PMEPA1
SMARCA1	HDAC6	DOT1L	MTA2	ZNF592
KAT2B	ALKBH3	MTA2	DOT1L	LMO2
ZBTB25	FXR2	ZNF766	TFCP2	ARID3A
ARID3A	PRDM4	CCAR2	CBFA2T2	EED
MTOR	CHAMP1	CHAMP1	RNF2	RXRB
MTA3	RNGTT	EED	ZNF384	MITF
CC2D1A	ZNF444	THAP1	METTL3	PHF2
ZNF224	ELK1	ZNF143	DNMT3A	MYNN
TCF7	SNAPC1	IKZF5	PRDM4	WIZ
EED	THAP1	BRPF3	THAP1	ERCC3
ZNF592	ZNF331	MZF1	NR2C1	ZBTB25
CBX7	MAF	ZNF768	ID3	HMG20A
RXRB	JUND	KLF16	ORC2	NR2F2
MYNN	NSD2	MBTD1	NSD2	MTA2
PHF2	ORC2	MEIS1	ALKBH3	HES1
POU2F2	BANP	FGFR1	PCGF2	RNF2
BANP	WDR5	GMEB1	PMEPA1	PRDM4
PRDM4	FLI1	NCAPH2	MITF	BANP
CBFA2T2	IKZF1	SOX4	HDAC6	CBFA2T2
RUNX3	CCAR2	TCF7L1	SNAPC1	TFCP2
MTA2	ARID3A	KAT2B	BANP	DOT1L
MITF	L3MBTL2	CRY1	RELB	SMAD1
TFEB	ZNF766	ZNF84	ARID3A	THAP1
HES4	ZNF426	HES4	ZNF444	ZNF224
ZNF274	NCAPH2	ZNF677	CHAMP1	DNMT3A
IKZF5	IKZF5	ZNF274	ZBTB25	SNAPC1
SNAPC1	ZXDC	CDK8	ZNF766	ZNF384
ERCC3	PMEPA1	ZBTB18	FXR2	CBX7
SETBP1	KLF16	NFKBIZ	ELK1	TFEB
HMG20A	CBX7	ZNF362	ZNF224	ORC2
SMAD1	ZBTB25	NFRKB	NCAPH2	NR2C1
RNF2	BCOR	MAML3	IKZF5	IKZF5
THAP1	NFRKB	ZNF316	CBX7	ZNF766
DNMT3A	RELB	ZNF3	L3MBTL2	METTL3
ZNF766	TCF7L1	MITF	WDR5	ZBTB24
WIZ	ZNF224	ID4	ZBTB24	NSD2
ZBTB24	SETBP1	ZNF561	ZXDC	ZNF274
ID4	FOXJ2	ERCC6	MAFB	CEBPA
TFCP2	BMPR1A	MEIS2	BCOR	KLF16
NFATC1	ZNF84	PATZ1	MLLT3	ALKBH3
CEBPA	MLLT3	ZNF579	KLF16	HDAC6
DOT1L	CRY1	INTS12	CCAR2	SETBP1
ZNF384	INTS13	STAT5A	SETBP1	ELK1
MCM7	GLI4	FOXJ2	NR2F2	PCGF2
NR2C1	NR2F2	ZNF224	HSD17B8	MCM7
ORC2	ZBTB24	MIER3	TFEB	CHAMP1
MEIS2	MBTD1	ZBTB25	JUNB	ZXDC
MLLT3	MZF1	CBX7	ZNF426	MLLT3
LYL1	CDK7	BANP	ZNF274	ZNF75A
ZNF75A	ARRB1	KDM4A	NFRKB	BCOR
KLF16	MCM7	PPARD	ZNF75A	ZNF444
EBF1	HSD17B8	E2F6	MCM7	NCAPH2
NSD2	ATF3	NUFIP1	INTS13	FXR2
CRY1	MAFB	SNAPC1	CRY1	CRY1
METTL3	ZNF335	ZNF532	ZNF84	ARRB1
ZXDC	ZNF507	PHF8	GLI4	CCAR2
IKZF3	TFEB	SP2	ZNF335	PRDM1
BCOR	CEBPA	ARNTL	FOXJ2	ZNF335
ZNF708	INTS12	ZNF76	LMO2	L3MBTL2
PCGF2	ZNF75A	TGIF2	MZF1	HES4
ELK1	PHF8	ZNF7	ERCC6	ZNF426
HDAC6	ID3	ZNF205	CDK7	WDR5
ZNF335	ZNF274	KLF7	MBTD1	KDM1B
ZNF84	KDM1B	RELB	INTS12	NFATC1
ALKBH3	ERCC6	PYGO2	ZNF507	ZNF84
ARRB1	CEBPD	ZNF75A	CEBPA	FOXJ2
ZNF426	SETDB1	OGG1	PHF8	NFRKB
ZNF92	NFKBIA	EPAS1	ADA2	LYL1
SPI1	LMO2	ZNF236	ARRB1	GABPB1
ZNF407	ZNF316	MORC2	BMPR1A	POU2F2
CHAMP1	ZNF532	ZEB1	HES1	MBTD1
CCAR2	BRPF3	GATA6	KDM1B	PHF8
FXR2	ZFP36	RNGTT	JUN	ID1
FOXJ2	MEIS2	SETDB1	GABPB1	GLI4
GABPB1	GABPB1	ZNF318	TGIF2	HSD17B8
ERCC6	NUFIP1	HSF2	TCF7L1	ZNF708
ZNF444	ZNF318	SRC	SETDB1	ERCC6
NCAPH2	ZNF7	KDM1B	ZNF708	MEIS2
MBTD1	TGIF2	ZEB2	ZNF407	TET3
LDB1	E2F6	SIRT6	BRPF3	INTS13
PHF8	ZNF3	MED12	ZNF318	ZNF407
KDM1B	ZNF407	ZNF618	ZNF316	TCF7
NFRKB	ZNF708	MECOM	ZNF7	ID4
TET3	MAML3	NR1H3	ZBTB40	ZNF92
L3MBTL2	ZBTB40	ZBTB24	LDB1	MZF1
ZBTB40	LDB1	MEN1	ZNF3	INTS12
MZF1	FOSB	ZMYM3	ZNF532	TGIF2
GLI4	ZNF677	PMEPA1	NUFIP1	CDK7
ZNF318	HSF2	RFX7	HES4	MAML3
TGIF2	MORC2	MCM7	ZNF92	ZNF316
HIF3A	TET3	ZNF335	MAML3	ZNF318
WDR5	PPARD	ARID3A	KDM2B	LDB1
TCF7L1	KDM4A	ME1	MEIS2	SETDB1
HDAC4	SP2	TAF9B	TET3	TCF7L1
MAML3	OGG1	ZNF263	SP2	ZBTB40
ZNF507	HES1	MXD1	HSF2	ZNF507
KDM2B	PATZ1	GABPB1	ID4	KDM2B
INTS12	XRCC4	ZNF708	XRCC4	HDAC4
HSD17B8	KDM2B	MYC	MORC2	ZNF7
ZNF316	HDAC4	ZBTB33	PATZ1	BMPR1A
SETDB1	ZNF362	KAT2A	E2F6	BRPF3
KLF12	RFX7	MAF	NFATC1	ZNF532
ZNF7	ZNF236	FANCL	EGR1	RUNX3
INTS13	ADA2	KLF4	ZBTB18	ZNF3
CDK7	MED12	BRF1	PPARD	SP2
BMPR1A	ZNF76	LDB1	OGG1	ZBTB18
SP4	ZBTB18	ZNF513	ZNF677	XRCC4
ZBTB18	HES4	ZFP36L2	RFX7	PPARD
BCL11B	ZBTB33	NFXL1	ZNF236	NUFIP1
SP2	HIF3A	TFEB	KDM4A	EBF1
ZNF532	ZNF561	ZHX2	HDAC4	HSF2
ZNF3	ZNF92	DBP	CASZ1	SPI1
BRPF3	NR1H3	ZFP36L1	ZNF76	HIF3A
HSF2	NFATC1	E4F1	ZBTB33	ZNF236
ZNF236	ID4	XRCC4	MED12	ZBTB33
PPARD	SIRT6	ZBED4	ZNF561	PATZ1
ZNF677	E4F1	MBTPS2	RBM15	ZNF677
TBX3	ZNF768	ZNF512B	NFXL1	E2F6
ZBTB33	CASZ1	ZNF407	ZNF362	MORC2
PATZ1	NFXL1	KDM2B	HIF3A	OGG1
DBP	ME1	GLIS3	E4F1	RFX7
BCL11A	TBP	KLF5	SIRT6	RBM15
RBM15	RBM15	RARG	TCF7	ZNF76
HHEX	CDK8	CEBPA	TBP	MED12
XRCC4	KAT2A	RBM15	ZBED4	KLF12
FOXC1	ZNF263	CREB3L1	LYL1	SP4
CASZ1	ZNF579	IKZF1	ID1	ZBED4
NUFIP1	GLIS3	MEF2C	CDK8	NR1H3
MORC2	BRF1	GSPT2	NR1H3	DBP
RFX7	ZBED4	RBAK	DBP	CASZ1
ZNF76	RFX5	ARRB1	ZNF263	ZNF561
ZBED4	ZNF680	HIRA	KAT2A	KDM4A
E2F6	DBP	HOMEZ	RFX5	ZNF362
OGG1	SETD1A	ZBTB40	ME1	NFXL1
EGR3	ZNF746	TBP	ZNF768	ME1
ZNF26	ZBTB17	RFX5	ZNF579	TBP
GLIS3	ZHX2	CDK2	ZNF680	ZNF263
MED12	PYGO2	ZBTB48	BRF1	RFX5
PPARG	MEN1	HDAC4	PYGO2	E4F1
AR	MBTPS2	HES1	SP4	IKZF3
NR1H3	MIER3	ZBTB17	SFMBT1	SIRT6
ZNF680	HIRA	GLI3	ZHX2	GLIS3
ZNF263	LYL1	ZNF189	KLF12	ZNF26
IRX3	PCGF1	TET3	GLIS3	CDK8
ZNF561	MEIS1	SOX9	PRDM1	ZNF680
ZHX2	KDM5D	ZNF317	ZNF26	SFMBT1
SFMBT1	EBF1	NR4A1	POU2F2	ZNF746
TBP	TEAD3	ZNF680	SETD1A	ZHX2
ZNF362	ZNF26	IRX3	ZBTB17	KAT2A
NFXL1	SP4	SOX13	ZNF746	BCL11A
RFX5	ZMYM3	SAP130	EBF1	HHEX
ME1	DDX20	THRB	MEN1	PPARG
SP140	ZBTB48	ZNF92	KDM5D	PYGO2
E4F1	GSPT2	ZNF282	MIER3	ZNF768
KDM4A	SRC	ZBTB8A	HIRA	BRF1
HIC1	IRX3	TEAD2	USF1	USF1
ZNF746	ID1	CEBPD	DDX20	ZBTB17
SIRT6	SFMBT1	SIX5	MBTPS2	FOXC1
LMNB1	USF1	SETD1A	IRX3	IRX3
KAT2A	KLF12	FLI1	ZBTB48	ZNF579
CDK8	THRB	SFMBT1	PCGF1	SETD1A
USF1	TCF7	BAHD1	BCL11A	EGR3
RUNX1T1	ZNF618	ZBTB5	GSPT2	AR
KLF5	GATA6	ZNF331	ZMYM3	DDX20
PTTG1	EGR1	ZNF140	ZNF317	ZBTB48
PYGO2	ZNF317	HIF3A	RFX3	TBX3
RFX3	FANCL	NR1D1	MEIS1	PCGF1
BRF1	AR	EHF	FANCL	HIRA
ZBTB17	ZKSCAN8	RUNX1T1	SRC	KDM5D
SETD1A	RUNX1T1	ZNF134	ZKSCAN8	MIER3
FOSL1	SAP130	NOTCH3	SAP130	RFX3
DDX20	TAF9B	ZNF398	TEAD3	ZNF317
ZNF768	RFX3	AR	RUNX3	MEN1
KDM5D	MED26	ZNF746	THRB	PTTG1
ZBTB48	JUNB	KLF6	MED26	LMNB1
ZNF579	RBAK	ZNF26	TAF9B	GSPT2
BATF	BAHD1	GRHL2	FOS	HIC1
MIER3	NAB2	ZNF260	ZNF618	RUNX1T1
ZNF317	PPARG	LMO2	RBAK	MBTPS2
EZH2	CREB3L1	DDX20	AR	ZKSCAN8
PCGF1	MIER2	SIRT3	PPARG	SRC
ZNF701	HINFP	VDR	HINFP	EZH2
ZNF266	ZBTB8A	HINFP	GATA6	THRB
HDAC9	MECOM	PCGF1	MECOM	ZNF701
THRB	ZNF398	KLF12	FOXC1	MED26
NR1D1	ZNF701	HLF	ZNF701	MEIS1
IKZF2	FOXC1	MIER2	EZH2	ZMYM3
HIRA	ZNF282	SP4	BAHD1	FOSL1
ZKSCAN8	GLI3	KDM5D	ZNF266	HDAC9
MEN1	RARG	ZNF197	HHEX	ZNF467
MEIS1	ZNF205	ZKSCAN8	RUNX1T1	ZNF266
STAT4	NR1D1	TET1	PTTG1	NFYA
GSPT2	ZNF189	ERCC2	ZNF398	NR1D1
ZNF467	ZNF740	ID3	IKZF3	SAP130
NFYA	BCL11A	GMEB2	NFYA	FANCL
ELF4	ZNF266	FOXC1	ZNF740	HINFP
MECOM	HIC1	ZNF692	TBX3	SP140
MED26	CDK2	IKZF2	NR1D1	KLF5
EHF	POU2F2	GLIS2	MIER2	MECOM
ZNF101	JUN	ETV5	CREB3L1	ELF4
SOX9	NFYA	ZNF701	NAB2	RBAK
SRC	ZNF513	KLF15	CDK2	ZNF618
HINFP	PRDM1	FOXA1	EGR3	TEAD3
ZNF740	SOX13	NAB2	ZNF282	BAHD1
ZMYM3	ZNF197	ZBTB14	ZNF189	BCL11B
NAB2	EZH2	USF1	ZBTB2	MIER2
MBTPS2	TBX3	ZNF740	ZNF140	NAB2
CIITA	ZNF140	GRHL1	ZBTB8A	IKZF2
RBAK	ZBTB2	MED26	ZNF513	TAF9B
BAHD1	ZNF260	ZNF512	HDAC9	ZNF740
ZNF398	EGR3	TBX3	LMNB1	ZNF398
SAP130	HOMEZ	RFX3	SPI1	ZBTB2
ZNF350	SIRT3	ZSCAN29	ZNF205	GATA6
MIER2	ELF4	ZSCAN30	ZNF260	ZNF140
ZBTB2	TEAD2	ATF3	RARG	ZNF189
TEAD3	HHEX	BRF2	IKZF2	CDK2
ZNF618	FOSL1	FOSL1	ZNF197	CREB3L1
NRF1	ZNF467	ID1	SIRT3	BATF
GATA3	PTTG1	MAFB	HOMEZ	RARG
FANCL	ZSCAN30	ELF3	NRF1	ZNF101
ZNF140	ETV5	ZNF529	ELF4	NRF1
TAF9B	RFX2	JUND	HIC1	ZNF282
RARG	ZBTB14	ZNF629	ZBTB14	ZBTB8A
GATA6	VDR	ZBTB2	VDR	ZNF260
ZNF669	ZNF512	BCL11A	FOSL1	ZBTB14
ZNF189	NRF1	ZNF266	ZNF467	VDR
ZBTB14	ZNF512B	FOXP2	KLF5	ZNF350
CREB3L1	ZNF692	PPARG	SOX13	ZNF513
GLI3	IKZF2	TCF7	ZNF692	CIITA
SNAI2	SIX5	PTTG1	ZSCAN30	SOX9
CDK2	ZNF134	ZNF623	ETV5	ETV5
EGR2	LMNB1	EBF1	GLI3	GLI3
ZNF260	HDAC9	NFKBIA	ZNF134	ZNF197
BTN3A3	ZSCAN29	ZNF324	ZNF512	RFX2
ZBTB8A	SPI1	RFX2	TEAD2	ZNF669
SOX13	GMEB2	ZXDB	SOX9	HOMEZ
MSX1	RUNX3	ZNF785	ZNF669	ZNF205
ZNF512	SOX9	EZH2	ZNF512B	SOX13
RUNX2	ERCC2	ZNF467	ZNF350	EGR2
ZNF282	BRF2	KLF8	RFX2	SIRT3
ZNF513	ZNF669	ZNF586	GMEB2	ZNF512
VDR	KLF5	NFATC1	ZNF101	IRF5
RFX2	SNAI2	TFAP2A	ZSCAN29	EHF
IRF5	ZNF350	NFYA	SIX5	ZNF134
ETV5	ZNF529	ZNF687	SP140	BTN3A3
ZNF197	ZNF574	ADA2	ERCC2	ZSCAN30
ZNF134	ZNF785	IRX2	BRF2	ZNF692
ZSCAN30	BTN3A3	LYL1	BTN3A3	GMEB2
HIVEP3	ZBTB5	ZNF600	EHF	SNAI2
ZNF10	HLF	TFAP2C	ZNF529	ZSCAN29
HOMEZ	SKP2	ZSCAN21	ZNF574	TEAD2
SIRT3	HIVEP3	ZFP36	SKP2	ZNF529
GMEB2	ZNF629	ZNF574	CIITA	MSX1
ZNF692	KLF8	E2F5	EGR2	HIVEP3
ZNF529	ZNF687	TFAP4	RBL1	ZNF512B
NOTCH3	GLIS2	OVOL2	ZNF586	STAT4
ZNF205	MSX1	ZNF10	HIVEP3	RBL1
BACH2	ZNF101	ZNF777	SNAI2	BRF2
RBL1	KLF15	ELF4	ZNF785	ZNF586
TEAD2	ZNF586	SKP2	ZBTB5	ERCC2
ZSCAN29	IKZF3	IRX5	ZNF687	ZNF10
ZNF586	EGR2	HIC1	KLF8	RUNX2
IRX2	ZNF595	ZNF669	HLF	SIX5
HLF	IRF5	JUNB	ZNF10	ZNF574
KLF8	RBL1	SNAI2	BATF	NOTCH3
ELF3	ZNF623	ZNF595	IRF5	ZNF687
ZNF512B	IRX2	HHEX	BCL11B	HLF
ZNF574	ZNF324	ME3	IRX2	KLF8
BRF2	EHF	FOSB	ZNF629	ZNF785
ZNF324	ZNF10	HIVEP3	NOTCH3	IRX2
ZNF687	ZNF777	ETV1	ZNF324	ZBTB5
ZNF785	BICRA	POU2F2	ZNF623	GATA3
ZNF548	TFAP4	GUCY1B1	MSX1	SKP2
SIX5	TET1	CHAF1A	ZNF595	ZNF324
ZBTB5	CIITA	EGR1	GLIS2	ZNF595
CBFA2T3	ZNF548	NRF1	KLF15	ZNF548
F10	U2AF1	U2AF1	TFAP4	ZNF623
ERCC2	CREB3L4	EGR3	ZNF777	KLF15
ZNF600	NOTCH3	CREB3L4	ZNF548	U2AF1
GRHL1	ZBTB6	BICRA	CREB3L4	CBFA2T3
ZNF595	F10	ZBTB6	GRHL1	BACH2
KLF15	FOXP2	HDAC9	U2AF1	GLIS2
U2AF1	CHAF1A	ZNF354B	CHAF1A	ZNF600
ZNF623	GRHL1	ZNF350	BICRA	ZNF629
HOXB4	ZNF600	SOX5	ZNF600	GRHL1
SKP2	ZNF354B	PALB2	ZBTB6	TFAP4
TWIST1	BATF	ZNF528	RUNX2	BICRA
LEF1	SP140	FOXQ1	CBFA2T3	ZBTB6
IRF4	ZXDB	RBL1	TET1	F10
TFAP4	PALB2	SNAPC4	ZNF354B	ZNF777
BICRA	HOXB4	F10	E2F5	CREB3L4
ZBTB6	SOX5	LMNB1	HOXB4	CHAF1A
GLIS2	CBFA2T3	ZNF48	PALB2	ZNF354B
HOXB7	RUNX2	PRDM1	ZXDB	HOXB4
ZNF354B	ZNF589	IKZF3	FOXP2	TET1
TET1	TWIST1	PRDM11	BACH2	TWIST1
RBM34	BCL11B	RUNX3	F10	ELF3
ZNF629	SNAPC4	ZNF589	ZNF589	RBM34
CREB3L4	E2F5	HOXB7	PLAG1	ZXDB
ZNF777	ZNF35	ZNF184	ZNF35	PALB2
CHAF1A	GRHL2	TEAD4	GATA3	ZNF589
HOXA5	ME3	BTN3A3	SNAPC4	HOXB7
ZNF589	PLAG1	ZNF436	RBM34	FOXP2
FOXP2	ZNF528	ZNF584	SOX5	E2F5
ZXDB	ETV1	ZNF35	ETV1	PLAG1
ASCL2	ZSCAN21	ZSCAN9	GRHL2	ZNF184
SOX5	HOXB7	PLAG1	ZNF184	ASCL2
OSR2	RBM34	ZNF486	ZNF528	SOX5
ZNF528	FOS	ETV2	FOXA1	HOXA5
PLAG1	ZNF184	TBX2	HOXB7	ZNF528
ZNF250	BACH2	L3MBTL4	STAT4	SNAPC4
ZNF184	TEAD4	ZNF711	ZFAT	ETV1
PALB2	HOXA5	ZFP1	ZSCAN21	ZNF35
ETV1	FOXA1	SOX6	ME3	FOXA1
FOXA1	ZNF436	RBM34	TWIST1	ZFAT
PBX4	ZFP1	ZNF577	TEAD4	ZNF250
E2F5	ZFAT	CBFA2T3	ASCL2	ZSCAN21
SNAPC4	ASCL2	CIITA	ZFP1	GRHL2
GATA2	PRDM5	ZSCAN16	ZNF250	IRF4
TFAP2A	ZNF8	ZNF101	TFAP2C	ZFP1
ZNF410	ZNF577	HOXB4	ZNF510	OSR2
ZFAT	ZNF510	ZNF750	HOXA5	ME3
ZNF35	TFAP2C	IRF5	ZNF436	ZNF510
GRHL2	FOXO4	ZNF548	ELF3	TEAD4
ZNF510	ZSCAN9	SRCAP	ZNF577	FOXO4
EBF3	GUCY1B1	BCL11B	ZSCAN9	TFAP2C
ZFP1	ZNF250	BARX2	ZNF8	LEF1
TFAP2C	ZNF584	ZNF16	FOXO4	ZNF577
ZSCAN21	GATA3	ZNF778	GUCY1B1	ZNF410
FOXO4	ZNF614	ZNF213	ZNF614	ZNF436
ZNF577	ZNF778	ASCL2	ZNF584	ZNF8
TEAD4	ZSCAN5A	FOXO4	BRCA1	ZNF614
TBX2	OSR2	ZNF8	ZNF778	GUCY1B1
MYBL1	IRX5	JUN	IRX5	ZSCAN9
PRKCQ	BRCA1	ZNF250	PRDM5	TFAP2A
ZNF614	ZNF213	ZBTB42	ZSCAN5A	ZNF584
ZSCAN16	EBF3	GATA3	SRCAP	SRCAP
GUCY1B1	ZNF48	MSX1	ZNF48	ZNF778
ZNF436	SRCAP	CXXC4	TFAP2A	BRCA1
ME3	STAT4	ZNF165	ZSCAN16	ZSCAN16
SRCAP	ZNF133	PROX1	ZNF213	PRDM5
ZNF8	ZNF410	HNF4A	ZNF410	EBF3
ZNF584	PRDM11	TWIST1	ZNF85	IRX5
SNAI1	ZBTB42	HNF1B	ZBTB42	ZNF85
ZSCAN9	ZNF34	HOXA10	ZNF34	ZSCAN5A
BATF3	ZNF85	SP140	ZNF133	GATA2
ZNF486	TFAP2A	ZNF510	ZNF486	ZNF213
ZNF778	ZSCAN16	ZSCAN5A	PRDM11	ZNF486
HOXA10	ZNF558	HAND2	FANCD2	ZNF34
ZNF165	ZNF486	BACH2	L3MBTL4	ZNF48
BRCA1	ELF3	PRDM5	OSR2	BATF3
ZNF34	L3MBTL4	BATF	ZNF558	SNAI1
PITX1	ZNF16	ZNF133	ZNF16	TBX2
PRDM5	HOXA10	ZNF410	IRF4	ZNF165
IRX5	FANCD2	HOXA5	EBF3	HOXA10
ZNF85	HAND2	TP63	ZNF165	L3MBTL4
L3MBTL4	ZNF165	ZNF823	LEF1	PBX4
ZNF558	ZNF329	ZNF85	TBX2	ZNF133
PRDM11	ZNF784	BRCA1	HOXA10	FANCD2
ZNF213	TBX2	EGR2	GATA2	ZNF558
NKX3-1	BATF3	ZFAT	SNAI1	PRDM11
ZSCAN5A	SNAI1	ELF5	ZNF329	ZNF16
FOXQ1	ZSCAN2	ZNF784	FOXQ1	ZBTB42
ZNF48	ZNF585B	ZNF614	BATF3	FOXQ1
NR2F1	ZNF175	SPI1	ZSCAN2	NKX3-1
DACH1	ETV2	ZNF34	ZNF784	PRKCQ
ZNF133	FOXQ1	FOS	MCM2	ZNF329
ZNF16	PRDM10	ZNF558	ETV2	DACH1
FANCD2	GATA2	PITX1	SOX6	MYBL1
HAND2	SOX6	LMTK3	HAND2	HAND2
SOX6	OVOL2	ZNF667	OVOL2	SOX6
ERG	LEF1	GATA4	ZNF585B	ZSCAN2
ZNF329	DACH1	ZSCAN2	NKX3-1	ZNF490
ZNF750	MXD3	NR1H4	ZNF490	NR2F1
ZNF490	ZNF490	ZNF563	MXD3	ZNF784
ZBTB42	ZNF697	FOXA3	ZNF175	MXD3
ELF5	MCM2	ZNF202	PRDM10	ZNF585B
NFE2	WDHD1	NR5A2	DACH1	ZNF750
PAX5	NKX3-1	CBX8	WDHD1	PRDM10
ZNF585B	ZNF449	RUNX2	ZNF750	ZNF175
BARX2	ZNF202	MYRF	PRKCQ	ETV2
ZNF784	IRF4	SIX1	ZNF697	MCM2
ZSCAN2	MSC	ZNF423	ZNF202	PITX1
MXD3	NR2F1	HOXA7	PBX4	OVOL2
SIX1	SIX1	ZNF433	ZNF449	ELF5
ZNF175	ZNF750	HNF4G	ZBTB26	ZNF697
HOXB6	ZBTB26	MCM2	ZNF563	ZNF449
PRDM10	ZNF423	ZNF697	ZNF711	MSC
MSC	ZNF563	ZNF175	ZNF18	ERG
PROX1	ZNF18	FOXA2	SIX1	NFE2
EGLN2	EGLN2	GRHL3	ELF5	BARX2
ETV2	ZNF433	ZNF329	BARX2	WDHD1
HOXA7	HOXA7	SOX2	ZNF433	ZNF202
ZNF449	ZNF711	FANCD2	NR2F1	ZNF18
MCM2	ZNF823	WDHD1	EGLN2	EGLN2
ZNF563	PRKCQ	STAT4	ZNF823	ZNF563
HEY1	ZNF555	HES2	MSC	SIX1
OVOL2	CBX8	ZNF18	PROX1	HOXA7
ZNF18	ZNF502	ZNF490	CBX8	ZBTB26
SPIB	HOXB6	PRDM10	PITX1	HOXB6
ZNF697	PROX1	LEF1	HOXA7	PROX1
ZNF202	PBX4	ZSCAN31	ZNF555	ZNF711
ZBTB26	ZNF41	EGLN2	MYBL1	ZNF555
HES2	BARX2	ZNF597	ZNF502	ZNF549
ZNF549	ZNF549	ZNF585B	ZNF41	HEY1
ZNF711	ZNF667	ZBTB26	ERG	ZNF423
TP63	ERG	OSR2	ZNF549	ZNF823
WDHD1	ELF5	DACH1	ZNF423	HES2
ZNF41	CHAF1B	ZNF502	HOXB6	ZNF41
ZNF423	ZNF597	NKX3-1	CHAF1B	ZNF433
ZNF555	HEY1	ZNF449	HEY1	CBX8
PADI2	HES2	HOXA9	ZNF667	PAX5
HOXA9	LMTK3	PAX8	LMTK3	ZNF502
TBX21	PITX1	ZNF555	HES2	ZNF597
ZNF502	ZNF660	ZFP3	ZNF597	HOXA9
ZNF597	HOXA9	GATA2	TP63	TP63
ZNF823	ZNF582	ZNF660	FOXA2	PADI2
NR5A2	ESR1	CHAF1B	HOXA9	ZNF667
ZNF433	ZSCAN31	ZNF549	ESR1	ESR1
ZNF667	MYBL1	EBF3	ZSCAN31	LMTK3
ESR1	FOXA2	MXD3	CXXC4	FOXA2
CBX8	CXXC4	PRKCQ	ZNF660	SPIB
MYH11	PRDM6	ZNF554	ZNF582	CHAF1B
LMTK3	TP63	E2F1	E2F1	ZNF582
FOXA2	ZNF554	PADI2	NR5A2	ZSCAN31
ZNF582	PADI2	NR2F1	ZNF554	NR5A2
HOXC9	NFE2	ZNF816	PAX5	ZNF660
ZNF660	NR5A2	ETV4	PADI2	CXXC4
ZSCAN31	ZNF341	BCHE	ZNF341	ZNF554
SOX2	ZFP3	ESR1	ZFP3	ZFP3
ZC3H11A	ZNF816	MYB	NFE2	PRDM6
ZGPAT	E2F1	ONECUT2	ZNF816	ZC3H11A
ZFP3	HNF1B	SPDEF	HNF1B	ZNF341
ZNF554	ZC3H11A	SALL4	ZC3H11A	ZNF816
PRDM6	HOXC9	TBX1	TRIP13	HOXC9
CXXC4	TRIP13	PRDM6	PRDM6	HNF1B
SOX17	GREB1	HOXB6	MYBL2	E2F1
PAX8	GATA4	ZNF774	SPIB	MYBL2
ZNF816	GLI2	ZNF781	GATA4	PAX8
CHAF1B	HEYL	SNAI1	ZGPAT	TBX21
MYB	YY2	HEY1	SOX2	ZGPAT
MYBL2	PAX8	ZNF341	GREB1	SOX2
ZNF341	BCHE	ZNF41	HEYL	MYB
GFI1	PAX5	ETV7	PAX8	HEYL
HEYL	ZNF781	MSC	HOXC9	TRIP13
HNF1B	SOX2	YY2	MYB	GREB1
HOXC6	TBX1	KCNH2	FOXM1	BCHE
EOMES	MYBL2	ZFHX2	ZNF781	HOXC6
PITX2	HOXC6	IRF4	YY2	MYH11
ZNF366	ZGPAT	PGR	TBX1	ZNF781
GRHL3	ZFHX2	MYBL1	GLI2	TBX1
BCHE	MYRF	HEYL	ETV7	GATA4
PGR	ZNF382	E2F2	ZNF382	ZNF366
GPIHBP1	MYB	GLI2	E2F2	GRHL3
E2F1	ETV7	E2F8	MYRF	YY2
GREB1	ZNF366	MYBL2	APOBEC3B	GFI1
ZNF781	ZNF2	SIX2	ZFHX2	ETV7
TBX1	PGR	GREB1	BCHE	ZNF382
GATA4	FOXM1	ONECUT1	DTL	PGR
ZNF382	SPIB	MYOCD	HOXC6	GLI2
ZNF257	SIX2	ERG	GRHL3	PITX2
TRIP13	GRHL3	ZNF582	PGR	E2F2
ZNF792	PITX2	BATF3	ZNF2	APOBEC3B
GLI2	APOBEC3B	ARNT2	ZNF366	FOXM1
YY2	ZNF792	ZNF382	TBX21	SOX17
ETV7	ZNF774	TRIP13	ZNF792	ZNF792
HOXA4	E2F2	ZC3H11A	PITX2	ZNF257
HNF4A	ZNF257	SCML2	ZNF257	ZFHX2
ZNF2	E2F8	ZNF596	E2F8	MYRF
FOXM1	SCML2	CDX2	ZNF774	ZNF2
SPDEF	CBX2	PITX2	RAD51	GPIHBP1
E2F2	RAD51	PBX4	SPDEF	HOXA4
HOXC8	DTL	ZGPAT	SIX2	SPDEF
TAL1	HOXA4	RCOR2	ZNF30	HNF4A
APOBEC3B	ZNF30	CDX1	GFI1	SIX2
MYRF	KCNH2	CBX2	CBX2	DTL
ZNF30	BRIP1	ZSCAN22	BRIP1	ZNF30
SIX2	SPDEF	SOX10	ESCO2	EOMES
ZFHX2	GFI1	ZNF792	SCML2	ZNF774
NKX2-1	ETV4	RAD51	HOXA4	TAL1
MYOCD	ZSCAN22	DTL	HNF4A	E2F8
DTL	HNF4A	NR1I2	MYH11	HOXC8
ZNF596	ESCO2	HNF1A	ORC1	SCML2
ZNF774	TBX21	NKX2-5	SOX17	CBX2
ZSCAN22	ZNF596	FOXH1	ZSCAN22	RAD51
BCL6B	MYOCD	ZNF366	KCNH2	BRIP1
SCML2	TAL1	HOXC6	ZNF596	ESCO2
CBX2	HOXC8	POU5F1	GPIHBP1	NKX2-1
HNF4G	SOX17	PAX5	MYOCD	ZSCAN22
ESCO2	GPIHBP1	FOXM1	ETV4	ZNF596
BRIP1	ORC1	NR0B2	TAL1	MYOCD
ESR2	NKX2-1	APOBEC3B	HOXC8	KCNH2
E2F8	ARNT2	ZNF2	NKX2-1	HNF4G
FOXA3	HNF4G	PAX2	ZFP69B	ETV4
RAD51	ZNF391	HOXA13	HNF4G	ORC1
ZFP69B	ZNF223	PDX1	ARNT2	ZFP69B
NR1H4	MYH11	SOX11	FOXA3	NR1H4
KCNH2	ZNF239	HOXC9	EOMES	ZNF223
HOXB8	ZFP69B	ZNF30	ZNF223	FOXA3
ZNF223	FOXA3	ZNF391	ZNF391	ARNT2
WT1	E2F7	BRIP1	ZNF239	ZNF391
ZNF391	ZNF418	HOXA6	CENPA	BCL6B
ARNT2	WT1	NKX2-3	E2F7	ESR2
ZNF547	TBX5	HOXA4	NR1H4	ZNF239
ORC1	NR1H4	ISL1	ZNF418	CENPA
HOXA6	ZNF547	HOXC8	DMC1	WT1
ETV4	CENPA	GFI1	TBX5	ZNF547
SOX10	BCL6B	HOXB13	BCL6B	SOX10
ZNF418	EOMES	NFE2	MIXL1	ZNF418
ZNF239	DMC1	SPIB	TP73	HOXB8
NKX2-3	NKX2-3	ZNF223	ESR2	HOXA6
CENPA	HOXA6	ZNF418	SOX10	E2F7
NEUROD1	POU5F1	HAND1	ZNF547	NEUROD1
TBX5	SALL4	ZNF610	WT1	DMC1
TP73	ISL1	MYH11	HOXA6	NKX2-3
ISL1	SOX10	MIXL1	ISL1	TBX5
E2F7	DNMT3B	TBX21	SALL4	POU5F1
POU5F1	RCOR2	ESCO2	RCOR2	TP73
DMC1	NR0B2	DNMT3B	POU5F1	ISL1
MIXL1	ESR2	GPIHBP1	NEUROD1	MIXL1
HOXA13	HOXB8	MYCN	DNMT3B	RCOR2
RCOR2	NEUROD1	E2F7	NKX2-3	NR0B2
ZNF610	ZNF610	SOX17	NR0B2	ZNF610
NR0B2	TP73	CENPA	HOXB8	DNMT3B
ONECUT2	MIXL1	TAL1	SOX11	SALL4
PAX2	SOX11	PAX6	ZNF610	SOX11
FOXD2	HAND1	WT1	HOXA13	HOXA13
SALL4	HOXA13	NEUROD1	HAND1	ONECUT2
CDX2	ONECUT2	TBX5	ONECUT2	HAND1
SOX11	FOXH1	MBL2	ZNF843	ZNF843
PAX6	SP5	ZNF239	MYCN	SP5
HAND1	CDX2	ZNF547	DLX4	CDX2
ONECUT1	ZNF843	ZNF843	CDX2	DLX4
FOXE1	MYCN	FOXD2	FOXH1	FOXD2
DNMT3B	DLX4	NKX6-1	FOXD2	PAX2
SP5	FOXD2	ZFP69B	SP5	ONECUT1
MYCN	NKX2-5	AMH	ONECUT1	MYCN
CDX1	ONECUT1	NR1I3	AMH	FOXH1
DLX4	AMH	ZNF257	NKX2-5	PAX6
LHX4	FOXE1	EOMES	FOXE1	FOXE1
CEBPE	LHX4	HOXB8	LHX4	NKX2-5
NKX2-5	PAX2	ESR2	PAX2	AMH
FOXP3	HOXA1	RBP2	PAX6	CEBPE
FOXH1	CEBPE	DMC1	HNF1A	LHX4
ZNF843	HNF1A	TP73	NR2E3	HNF1A
NR2E3	PAX6	FOXE1	HOXA1	NR2E3
HNF1A	PDX1	ORC1	PDX1	HOXA1
HOXD11	CDX1	TERT	CEBPE	HOXD11
BHLHE22	RAG1	BHLHE22	HOXD11	CDX1
HOXA1	HOXA2	ALX4	HOXB13	PDX1
AMH	HOXD11	NKX2-1	RAG1	FOXP3
PDX1	HOXB13	HOXD11	FOXP3	HOXB13
NR1I2	ZBTB12	BCL6B	NR1I2	BHLHE22
HOXB13	BHLHE22	EMX1	ZNF320	NR1I2
KLF1	NR2E3	PHOX2B	CDX1	RAG1
NR1I3	NR1I2	LMO1	ZBTB12	HOXA2
HOXA2	LHX9	NANOG	BHLHE22	ZNF320
RAG1	NANOG	OCA2	HOXA2	KLF1
MYF5	FOXP3	CTCFL	NANOG	ZBTB12
ZNF320	TLX1	CEBPE	NKX6-1	NANOG
PAX7	NR1I3	NR2E3	ZSCAN23	NR1I3
ZBTB12	KLF1	ZFP42	TLX1	OCA2
NANOG	NKX6-1	ZSCAN4	NR1I3	NKX6-1
OCA2	ZNF320	HOXA2	KLF1	MUC22
RBP2	ZSCAN23	ZNF488	OCA2	TLX1
GFI1B	TERT	ZSCAN5C	TERT	GFI1B
TERT	MUC22	HOXA1	LHX9	ZSCAN23
ZSCAN23	OCA2	TLX1	GFI1B	LHX9
LHX9	GFI1B	MYF5	GLIS1	TERT
DLX2	PAX7	SALL3	MUC22	GLIS1
NKX6-1	MEF2B	MUC22	DLX2	RBP2
TLX1	GLIS1	PRDM9	OTX2	MYF5
MUC22	BARX1	ZNF157	EMX1	EMX1
OTX2	GATA1	IGLV5-37	RBP2	PAX7
GLIS1	MYF5	ZSCAN23	DAND5	OTX2
GATA1	OTX2	PITX3	LMO1	GATA1
PAX3	DLX2	INSM2	PAX7	PAX3
EMX1	RBP2	DLX6	DLX6	DLX2
MEF2B	LMO1	FEV	PAX3	MEF2B
BARX1	DAND5	RAG1	GATA1	BARX1
LMO1	EMX1	LHX9	ZNF488	LMO1
ASCL1	PAX3	MYOG	MEF2B	RIMBP2
DLX6	RIMBP2	GATA1	BARX1	DLX6
KLF14	ZNF488	POU3F2	RIMBP2	ZNF488
INSM2	DLX6	DAND5	MYF5	HBZ
POU4F1	KLF14	MYOD1	KLF14	POU4F1
RAX2	MBL2	ZBTB12	HBZ	DAND5
DAND5	POU4F1	LHX4	PITX3	KLF14
HBZ	KLF17	KLF1	ASCL1	PITX3
LHX2	RAX2	TBXT	NR0B1	ZSCAN4
ZNF488	LHX2	SCRT1	ZSCAN5B	ASCL1
RIMBP2	DLX1	RIMBP2	POU4F1	MBL2
FEV	SOX3	PAX7	NKX2-2	HOXC13
SALL3	NR0B1	FOXG1	PRDM12	PRDM12
MBL2	SP7	ZNF320	AHRR	DUX4
ZSCAN5DP	CTCFL	SCRT2	LHX2	LHX2
CSHL1	HBZ	HBZ	RAX2	FEV
ZFP42	SALL3	ATOH1	FOXG1	ZIC2
DUX4	OVOL3	H1-6	DLX1	HOXC11
FOXG1	ZSCAN5B	KLF17	SALL3	MYOD1
DLX1	ASCL1	SP5	HOXC11	FOXG1
HOXC11	ALX4	OTX2	OVOL3	FOXD3
PRDM12	MYOG	BARX1	FEV	RAX2
NR0B1	TBXT	DLX4	HOXC5	SALL3
PITX3	FEV	ZIM3	PHOX2B	KLF17
SCRT2	AHRR	HOXC13	H1-6	ALX4
POU4F2	PITX3	GLIS1	ATOH1	ATOH1
ZIM3	DUX4	OVOL3	SCRT2	SCRT1
KLF17	CSHL1	SOX3	FOXD3	NR0B1
HOXC13	NEUROG2	POU4F2	ALX4	ZNF280A
FOXD3	H1-6	GFI1B	ZSCAN4	SP7
PRDM14	ZIM3	HOXC11	ZNF157	H1-6
RAG2	ZNF157	PAX3	SCRT1	ZFP42
MYOD1	ZIC2	ASCL1	DUX4	HOXC5
ZIC2	ZFP42	LHX2	INSM2	ZSCAN5DP
POU3F2	NKX2-2	FOXD3	ZIC2	NEUROG2
AHRR	SCRT1	NKX2-2	RAG2	AHRR
NKX2-2	ZSCAN4	DLX2	ZFP42	SCRT2
ZNF280A	HOXC13	ZSCAN5B	POU3F2	ZIM3
ATOH1	FOXD3	ZSCAN5DP	CTCFL	DLX1
PHOX2B	FOXG1	BARHL1	MBL2	ZNF157
ZSCAN5B	PRDM14	AHRR	ZNF280A	POU4F2
OVOL3	PRDM12	FEZF1	MYOD1	INSM2
BARHL1	PHOX2B	MEF2B	MYOG	PRDM9
IGLV5-37	ZNF280A	HOXC5	POU4F2	BARHL1
MYOG	HOXC5	DUX4	HOXC13	OVOL3
CTCFL	ZSCAN5DP	KLF14	ZSCAN5C	POU3F2
PRDM9	PRDM9	PRDM12	KLF17	SOX3
ALX4	INSM2	SP7	SP7	PRDM14
TBXT	ATOH1	NR0B1	SOX3	FEZF1
ZSCAN5C	POU3F2	POU4F1	PRDM9	ZSCAN5B
H1-6	SCRT2	RAX2	ZSCAN5DP	ZSCAN5C
NEUROG2	BARHL1	ZIC2	NEUROG2	CTCFL
SP7	ZSCAN5C	FOXP3	FEZF1	NKX2-2
ZNF157	MYOD1	DLX1	TBXT	CSHL1
SOX3	FEZF1	NEUROG2	IGLV5-37	RAG2
HOXC5	IGLV5-37	PRDM14	CSHL1	TBXT
ZSCAN4	HOXC11	RAG2	ZIM3	PHOX2B
SCRT1	POU4F2	ZNF280A	BARHL1	IGLV5-37
FEZF1	RAG2	CSHL1	PRDM14	MYOG
